# Molecular changes in agroinfiltrated leaves of *Nicotiana benthamiana* expressing suppressor of silencing P19 and coronavirus-like particles

**DOI:** 10.1101/2024.09.23.614541

**Authors:** Louis-Philippe Hamel, Francis Poirier-Gravel, Marie-Ève Paré, Rachel Tardif, Marc-André Comeau, Pierre-Olivier Lavoie, Andréane Langlois, Marie-Claire Goulet, Dominique Michaud, Marc-André D’Aoust

## Abstract

The production of coronavirus disease 2019 vaccines can be achieved by transient expression of the Spike (S) protein of Severe Acute Respiratory Syndrome Coronavirus 2 in agroinfiltrated leaves of *Nicotiana benthamiana*. Relying on bacterial vector *Agrobacterium tumefaciens*, this process is favored by the co-expression of viral silencing suppressor P19. Upon expression, the S protein enters the cell secretory pathway, before being trafficked to the plasma membrane where formation of coronavirus-like particles (CoVLPs) occurs. We previously characterized effects of influenza virus hemagglutinin forming VLPs through similar processes. However, leaf samples were only collected after six days of expression and it remains unknown whether influenza VLPs and CoVLPs induce similar responses. Here, time course sampling was used to profile responses of *N. benthamiana* leaf cells expressing P19 only, or P19 along with the S protein. The latter triggered early, but transient activation of the unfolded protein response and waves of transcription factor genes involved in immunity. Accordingly, defense genes were induced with different expression kinetics, including those promoting lignification, terpene biosynthesis, and oxidative stress. Crosstalk between stress hormone pathways also occurred, notably leading to the repression of jasmonic acid biosynthesis genes after agroinfiltration, and dampening of salicylic acid-inducible responses upon S protein accumulation. Overall, influenza VLP- and CoVLP-induced responses broadly overlapped, suggesting nanoparticle production to have the most effects on plant immunity, regardless of the virus surface proteins expressed. Taking advantage of RNAseq inferences, we finally show the co-expression of Kunitz trypsin inhibitors to reduce CoVLP-induced defense and leaf symptoms, with no adverse effect on plant productivity.
