## Supplementary material for "Molecular changes in agroinfiltrated leaves of *Nicotiana benthamiana* expressing suppressor of silencing P19 and coronavirus-like particles": Table S7

### Sheet: Legend
	Supporting information (Hamel et al., 2025)
	Molecular changes in agroinfiltrated leaves of Nicotiana benthamiana expressing suppressor of silencing P19 and coronavirus-like particles.
	Table S7. UPR genes significantly regulated in P19 and CoVLP samples at various time points.
	Using non-infiltrated (NI) samples at 0 DPI as a control, pairwise comparisons were conducted for P19 and CoVLP samples harvested at various time points in days (D) post-infiltration. Pairwise comparisons between P19 and CoVLP samples were also conducted. From the resulting gene lists, UPR genes were extracted. To be considered significantly regulated, UPR genes had to fulfill the following crite…

### Sheet: ER stress genes
	Niben	Attributed Gene Name*	Annotation	Function		P19 vs NI						CoVLP vs NI						CoVLP vs P19
						2D	3D	4D	5D	6D		2D	3D	4D	5D	6D		2D	3D	4D	5D	6D
	Niben101Scf24096g00018	NbbZIP60	bZIP transcription factor 60	TFs		-0.465617	-0.419917	-0.168092	-0.209402	0.374487		-0.0136002	2.1801	2.41247	2.0614	1.68966		0.452016	2.60002	2.58056	2.2708	1.31517			< -2,5
	Niben101Scf05405g08004	NbPDI1	Protein disulfide-isomerase	PDIs		2.02032	2.4428	2.46678	1.92061	2.11041		2.83166	3.84735	3.50096	3.33167	2.98392		0.811337	1.40455	1.03418	1.41106	0.873513			-2,5 to -2,0
	Niben101Scf02827g08001	NbPDI2	Protein disulfide-isomerase			1.02285	1.04752	0.997282	0.412072	0.795082		1.1809	1.91903	2.30351	2.1823	1.95241		0.158049	0.871506	1.30623	1.77023	1.15733			-2,0 to -1,5
	Niben101Scf10505g00007	NbPDI7	Protein disulfide-isomerase			1.5154	1.70637	1.74951	1.28551	1.1444		2.06654	2.85906	2.68708	2.54634	2.38564		0.551137	1.15269	0.937562	1.26083	1.24124			-1,5 to -1,0
	Niben101Scf01594g05014	NbPDI8	Protein disulfide-isomerase 2			2.02974	2.85185	3.21659	2.20792	1.58417		3.80355	7.2397	7.85955	7.82263	7.42076		1.7738	4.38784	4.64296	5.61471	5.83659			-1.0 to 1,0
	Niben101Scf10528g02001	NbPDI9	Protein disulfide isomerase-like 1-3			1.78617	2.11148	2.09917	1.58022	1.70688		2.70095	3.6295	3.18749	2.79439	2.36504		0.914776	1.51803	1.08832	1.21418	0.658166			1,0 to 1,5
	Niben101Scf03226g03002	NbPDI11	Protein disulfide isomerase-like 1-4			0.964615	0.777288	0.866447	0.404456	-0.0515364		1.89083	2.71705	2.44328	2.26292	2.26049		0.926219	1.93976	1.57684	1.85847	2.31203			1,5 to 2,0
	Niben101Scf01027g01017	NbPDI12	Protein disulfide isomerase-like 1-4			1.64789	1.56454	1.59268	1.11779	0.727402		3.18967	4.76798	4.55356	4.34714	4.21293		1.54178	3.20344	2.96089	3.22935	3.48553			2.0 to 2,5
	Niben101Scf04582g03004	NbPDI13	Protein disulfide isomerase-like 1-4			0.730536	0.730814	0.957777	0.740854	1.08633		0.855767	2.33812	2.04183	1.71304	1.33919		0.125231	1.6073	1.08405	0.972183	0.252864			2,5 to 3,0
	Niben101Scf00466g04033	NbPDI16	Protein disulfide-isomerase			0.812653	1.12257	1.3124	0.923634	0.993336		1.16484	2.41132	2.39797	2.04442	1.65159		0.352191	1.28874	1.08557	1.12078	0.658252			3,0 to 4,0
	Niben101Scf33522g00003	NbPDI18	Protein disulfide-isomerase			1.43328	1.82569	2.22885	1.78189	1.84054		2.44232	3.86925	3.82775	3.59082	3.02875		1.00904	2.04356	1.5989	1.80894	1.18821			4,0 to 5,0
	Niben101Scf07533g03002	NbPDI19	Protein disulfide-isomerase			1.44171	2.11696	2.75798	2.2906	2.38223		2.88285	4.67154	4.47302	3.99417	3.07983		1.44114	2.55457	1.71504	1.70357	0.697591			5,0 to 6,0
	Niben101Scf08590g00005	NbBiP1a	Heat shock-related 70 kDa protein 2	BiPs		1.46416	1.93589	2.34695	1.74219	1.84349		2.75314	3.89495	3.58087	3.21939	2.75126		1.28898	1.95906	1.23391	1.4772	0.90777			6,0 to 7,0
	Niben101Scf02755g06016	NbBiP1b	Heat shock-related 70 kDa protein 2			3.0283	3.45982	3.91009	2.98722	3.36492		4.69124	5.98225	5.63678	5.31474	4.74367		1.66294	2.52243	1.7267	2.32752	1.37875			7,0 to 8,0
	Niben101Scf03115g02008	NbBiP1c	Heat shock 70 kDa protein			2.55218	2.90145	3.37409	2.62222	2.67207		3.81951	5.56969	5.38956	5.06891	4.3871		1.26734	2.66824	2.01547	2.4467	1.71502			> 8,0
	Niben101Scf02972g05008	NbBiP2a	Heat shock 70 kDa protein			1.10466	1.42311	1.83934	1.14092	1.02581		2.21056	3.6952	3.56523	3.08643	2.50527		1.10591	2.27209	1.72589	1.9455	1.47946
	Niben101Scf15536g02038	NbBiP2b	Heat shock-related 70 kDa protein 2			0.0878356	0.409569	0.627945	0.141309	0.276783		0.904485	2.58043	2.08958	1.5221	0.916584		0.81665	2.17087	1.46164	1.38079	0.639801
	Niben101Scf13703g01006	NbBiP3a	Heat shock 70 kDa protein 6			5.48124	5.35419	5.46941	4.58671	4.52358		7.43896	10.5365	10.3558	9.65543	9.09385		1.95772	5.18228	4.88639	5.06872	4.57028
	Niben101Scf00369g07016	NbBiP3b	Heat shock 70 kDa protein 1-like			1.4479	1.249	0.929363	0.250855	0.248276		3.42533	7.00778	6.17807	5.21768	4.59394		1.97742	5.75878	5.2487	4.96683	4.34567
	Niben101Scf00466g04036	NbCRT1	Calreticulin	CRTs		1.41742	1.77703	1.84138	1.19456	1.30837		2.33248	3.52565	3.13699	2.79347	2.36501		0.915054	1.74863	1.29561	1.5989	1.05664
	Niben101Scf00332g06011	NbCRT2	Calreticulin			0.844029	1.30723	1.44367	0.96331	1.14192		1.80893	2.79273	2.59159	2.40354	2.09561		0.964905	1.4855	1.14792	1.44023	0.953682
	Niben101Scf10834g03005	NbCRT3	Calreticulin-3			2.3291	2.79138	3.13683	2.64861	2.6686		2.69869	3.78283	3.87772	3.43232	2.98114		0.369583	0.991447	0.740883	0.783709	0.312532
	Niben101Scf06256g01001	NbCRT4	Calreticulin-3			2.06794	2.64265	3.05458	2.57645	2.6234		2.52936	3.59319	3.31755	2.66075	2.11985		0.461425	0.950539	0.262973	0.0842967	-0.503558
	Niben101Scf03777g00002	NbCNX1	Calnexin homolog	CNXs		1.02361	1.46217	1.65279	1.24782	1.36968		1.90244	3.26358	3.01282	2.72664	2.20706		0.878824	1.80142	1.36004	1.47882	0.837376
	Niben101Scf01596g12004	NbCNX2	Calnexin homolog			1.35413	1.95774	2.14743	1.69697	1.83236		2.56082	4.06859	3.73096	3.39939	2.84604		1.20669	2.11085	1.58353	1.70242	1.01368
	Niben101Scf01596g11007	NbCNX3	Calnexin homolog			1.41894	1.74846	1.98281	1.40932	1.51628		2.34854	3.87768	3.77627	3.46095	2.91004		0.929605	2.12922	1.79346	2.05163	1.39376
	Niben101Scf03777g00018	NbCNX4	Calnexin homolog			1.61829	1.87201	2.09915	1.5558	1.53591		2.45753	3.74374	3.59525	3.20002	2.61315		0.839236	1.87173	1.49611	1.64423	1.07723
	Niben101Scf01427g01001	NbOS9	Endoplasmic reticulum lectin 1	ER lectins		0.938743	1.02605	1.28858	1.11081	1.19498		1.29119	2.13953	2.26202	2.04612	1.81308		0.352442	1.11348	0.973433	0.93531	0.618105
	Niben101Scf04331g09018	NbGRP94	Chaperone protein htpG family protein	ER HSP90s		1.40467	1.80336	2.0912	1.63065	1.56297		1.88426	3.01403	2.89738	2.20791	1.55616		0.479586	1.21067	0.806183	0.577263	-0.00680619
	Niben101Scf08675g00018	NbSel1Lb	Protein sel-1 homolog 1	Retrotranslocon complex		0.139797	0.21645	0.329491	0.218502	0.137084		0.416167	2.21486	1.48035	1.31923	1.00033		0.27637	1.52052	1.15086	1.10073	0.863246
	Niben101Scf03307g01014	NbDER1b	Derlin-1			-0.357449	0.0443504	0.333242	0.0543117	0.396892		0.583467	2.65041	2.79199	2.31854	1.61588		0.940916	2.60606	2.45875	2.26422	1.21899
	Niben101Scf07790g03026	NbDER2	Derlin-2.2			1.15433	1.23907	1.33713	0.956697	0.932281		2.26803	2.9341	2.82459	2.49907	2.03164		1.1137	1.69503	1.48746	1.54238	1.09935
	Niben101Scf03104g03019	NbDER3	Derlin-2.2			2.02235	2.30936	2.39927	1.8955	2.04616		3.32793	4.26909	4.2295	3.94123	3.43856		1.30559	1.95973	1.83022	2.04573	1.3924
	*As defined in this study or in Hamel et al., 2024b
