## Supplementary material for "Molecular changes in agroinfiltrated leaves of *Nicotiana benthamiana* expressing suppressor of silencing P19 and coronavirus-like particles": Table S8

### Sheet: Legend
	Supporting information (Hamel et al., 2025)
	Molecular changes in agroinfiltrated leaves of Nicotiana benthamiana expressing suppressor of silencing P19 and coronavirus-like particles.
	Table S8. TF genes significantly regulated in P19 and CoVLP samples at various time points.
	Using non-infiltrated (NI) samples at 0 DPI as a control, pairwise comparisons were conducted for P19 and CoVLP samples harvested at various time points in days (D) post-infiltration. Pairwise comparisons between P19 and CoVLP samples were also conducted. From the resulting gene lists, TF genes were extracted. To be considered significantly regulated, TF genes had to fulfill the following criteri…

### Sheet: TF genes
	Niben	Attributed Gene Name	Annotation	Function		P19 vs NI						CoVLP vs NI						CoVLP vs P19
						2D	3D	4D	5D	6D		2D	3D	4D	5D	6D		2D	3D	4D	5D	6D
	Niben101Scf00109g02027		NAC domain-containing protein 68	Early NACs		1.06469	1.62715	0.691467	0.392786	2.05841		1.30398	2.55159	2.89598	2.52929	1.34785		0.239283	0.924446	2.20451	2.1365	-0.710553			< -6,0
	Niben101Scf07491g00006		NAC domain containing protein 36			2.74967	3.79152	4.18922	4.22761	4.44803		3.30109	4.9327	4.71718	4.54137	4.00394		0.551417	1.14118	0.527967	0.313756	-0.44409			-6,0 to -5,0
	Niben101Ctg15860g00004		NAC domain-containing protein 68			7.37526	7.49944	8.33727	7.45536	7.49805		7.00794	7.44875	6.73326	6.0774	6.11685		-0.367316	-0.0506884	-1.60401	-1.37796	-1.38121			-5,0 to -4,0
	Niben101Scf03160g01004		NAC domain-containing protein 90			4.68572	5.97965	6.74644	6.72166	7.12392		5.17218	7.07213	6.78809	6.26333	5.24868		0.48646	1.09248	0.0416494	-0.458332	-1.87524			-4,0 to -3,0
	Niben101Scf02762g01001	NbNAC87*	NAC domain-containing protein 100			-0.314383	-0.393738	0.456839	0.650191	1.75057		-0.475692	7.04197	6.80549	5.85038	5.39402		-0.161309	7.43571	6.34865	5.20019	3.64345			-3,0 to -2,5
	Niben101Scf06916g01011		NAC domain-containing protein 2			4.01391	5.40923	5.73832	5.60361	6.03828		4.09945	5.94356	5.88862	5.55904	5.0211		0.0855413	0.534334	0.150294	-0.0445662	-1.01718			-2,5 to -2,0
	Niben101Scf27945g00015	NbNAC62*	NAC domain-containing protein 86			0.442549	0.506589	0.586903	0.807628	1.67978		0.978861	3.65544	3.77948	3.11048	2.4402		0.536311	3.14885	3.19258	2.30285	0.760419			-2,0 to -1,5
	Niben101Scf04099g08003	NbNAC91*	NAC domain-containing protein 86			0.216995	0.736088	1.03029	0.984766	1.77295		0.844216	3.5304	3.50742	3.11722	2.75633		0.62722	2.79431	2.47714	2.13245	0.98338			-1,5 to -1,0
	Niben101Scf04664g01015		NAC transcription factor 29			-0.851837	-0.315561	0.437908	0.857046	1.5121		-1.47521	2.9142	3.1888	2.25989	1.51948		-0.623372	3.22977	2.75089	1.40284	0.00737682			-1.0 to 1,0
	Niben101Scf01795g17007	NbNAC103*	NAC domain-containing protein 78			0.434273	0.350378	0.656413	0.697353	1.04824		0.563888	2.30019	2.24815	1.9597	1.75453		0.129615	1.94981	1.59174	1.26235	0.70629			1,0 to 1,5
	Niben101Scf06862g00001		NAC domain containing protein 35			2.11245	2.373	2.10543	1.9573	2.63206		2.13162	2.2376	1.32575	0.948543	0.617326		0.0191723	-0.135405	-0.779687	-1.00875	-2.01474			1,5 to 2,0
	Niben101Scf00046g02008		NAC domain-containing protein 8			0.365704	0.417418	0.438847	0.901722	1.67508		0.582158	2.05956	1.8395	1.45266	1.02883		0.216454	1.64214	1.40065	0.550941	-0.646247			2.0 to 2,5
	Niben101Scf00308g01003	NbNTP1**	NAC domain-containing protein 86			-0.0789449	0.118844	0.0862822	0.17203	0.509764		0.190631	2.18267	1.70364	1.46385	1.16024		0.269576	1.87389	1.61736	1.29182	0.650471			2,5 to 3,0
	Niben101Scf15435g00012	NbNAC81*	NAC domain-containing protein 2			-2.20357	-0.326273	-0.295147	-0.661727	0.370963		-1.66278	1.23774	1.41821	1.28438	0.822729		0.540796	1.56401	1.71336	1.94611	0.451766			3,0 to 4,0
	Niben101Scf01479g01004		NAC domain containing protein 42	Late NACs		7.92638	8.7295	9.50669	8.82923	9.33228		7.70688	9.24951	9.6525	9.71428	9.68844		-0.219493	0.520008	0.145816	0.885046	0.356161			4,0 to 5,0
	Niben101Scf03810g07006		NAC domain containing protein 42			7.60103	8.4461	8.89418	8.46052	8.53058		7.63365	8.95973	9.20708	9.18014	9.17812		0.0326184	0.513631	0.312901	0.719616	0.647545			5,0 to 6,0
	Niben101Scf07673g04009	NbJUB1*	NAC domain containing protein 42			4.37838	5.72307	6.80788	6.65727	6.85724		4.04794	6.9369	7.56598	8.4221	8.83366		-0.330437	1.21383	0.7581	1.76483	1.97642			6,0 to 7,0
	Niben101Scf11552g02001	NbSND2*	NAC domain containing protein 73			-1.08419	-1.0184	-1.51898	-1.27691	-0.727023		-0.697092	-0.470905	0.448055	1.90798	2.15104		0.387101	0.547491	1.96703	3.1849	2.87806			7,0 to 8,0
	Niben101Scf03169g04009	NbSND3*	NAC domain containing protein 73			0.102549	0.350777	1.1006	2.05316	2.59581		0.572541	2.67391	3.41577	3.71003	3.43883		0.469992	2.32313	2.31517	1.65687	0.843013			8,0 to 9,0
	Niben101Scf07231g03006		NAC domain-containing protein 100			-1.27313	3.30774	1.9674	3.6787	4.52012		1.25553	3.29546	3.61237	5.57252	7.22343		2.52866	-0.0122786	1.64497	1.89382	2.70331			> 9,0
	Niben101Scf10322g01012	NbNAC29*	NAC domain-containing protein 68			2.1931	2.64428	1.00323	1.52393	2.13381		2.31143	2.23113	2.46367	3.485	3.88732		0.118335	-0.418646	1.46044	1.96107	1.75351
	Niben101Scf03204g02006		NAC domain-containing protein 72			-3.9564	-3.12482	-4.28079	-2.44594	-1.28456		-4.50686	-3.78204	-3.03949	-1.75703	-0.910348		-0.550459	-0.65722	1.2413	0.688907	0.374216
	Niben101Scf00799g00011	NbNAC2*	NAC domain-containing protein 2			-2.22196	-1.84008	-2.60789	-2.41851	-1.44137		-2.05661	-1.14469	-1.13437	-0.437019	0.128486		0.165347	0.695387	1.47352	1.98149	1.56986
	Niben101Scf01277g00002	NbORE1*	NAC domain-containing protein 100			-1.48832	-1.87604	-1.86921	-1.41017	0.15501		-1.49912	-0.0428483	1.39068	2.80759	3.941		-0.0108006	1.8332	3.25989	4.21776	3.78599
	Niben101Scf04133g02029	NbORE2*	NAC domain-containing protein 100			1.89039	1.69428	0.510301	0.536505	0.481621		2.05428	0.8903	0.980794	2.37031	3.41038		0.163886	-0.803984	0.470492	1.83381	2.92876
	Niben101Scf00063g07011	NbORE3*	NAC domain-containing protein 100			-1.37996	-1.9737	-1.55642	-0.82673	-0.000331888		-1.59637	-2.14939	0.115859	1.20942	2.12823		-0.216417	-0.175692	1.67228	2.03615	2.12856
	Niben101Scf05060g08015	NbORE4*	NAC domain-containing protein 100			1.61455	1.61766	0.974701	-0.0404315	0.989507		2.20247	0.406584	3.17855	4.44235	5.23162		0.587917	-1.21107	2.20385	4.48278	4.24211
	Niben101Scf02188g00002		WRKY transcription factor 1	Early WRKYs		1.66884	6.29253	6.21231	6.12574	7.47862		3.33345	8.32042	8.42507	8.81808	8.55031		1.66462	2.02789	2.21275	2.69233	1.07169
	Niben101Scf05057g04016		WRKY transcription factor 1			1.65343	6.06387	7.61799	7.55782	8.41337		3.45102	8.16393	9.12905	8.9873	8.10363		1.79758	2.10006	1.51107	1.42948	-0.309739
	Niben101Scf03850g00006		WRKY family transcription factor			5.00883	5.91267	5.80785	4.73831	5.18963		5.74259	7.54449	6.53017	4.97686	3.76376		0.733751	1.63183	0.722323	0.238551	-1.42587
	Niben101Scf18774g02001		WRKY transcription factor 1			2.69355	5.55347	6.09942	5.67102	6.45102		2.60567	7.27305	7.58686	7.0248	6.27381		-0.087877	1.71958	1.48745	1.35378	-0.177206
	Niben101Scf25537g00002		WRKY transcription factor 55			2.97056	5.95841	6.74437	6.66109	7.49146		3.98217	7.25422	7.90563	7.76818	7.52801		1.01161	1.29582	1.16126	1.10709	0.0365543
	Niben101Scf04011g05006	NbWRKY42b*	WRKY transcription factor 6			4.7439	5.67503	6.17083	5.81636	6.419		4.98685	7.09486	7.67223	7.45645	7.1384		0.242951	1.41983	1.5014	1.64009	0.7194
	Niben101Scf02511g04008		WRKY family transcription factor			5.65321	5.99787	6.27376	5.27734	5.6635		5.82861	7.06663	5.87418	4.72297	4.0536		0.175395	1.06876	-0.399584	-0.554374	-1.60989
	Niben101Scf02069g00017		WRKY family transcription factor			5.33445	5.78779	6.29188	5.83052	5.94691		5.63031	7.01601	6.57846	6.12648	4.93711		0.295857	1.22822	0.286582	0.29596	-1.0098
	Niben101Scf04944g05002		WRKY transcription factor 18			1.13368	5.01357	6.58317	6.25557	7.45763		2.24979	6.96496	7.63885	7.5443	6.98354		1.11611	1.95139	1.05568	1.28873	-0.474094
	Niben101Scf01942g04001		WRKY transcription factor 44			0.125119	4.19775	5.04689	4.68945	5.60488		2.10276	6.63083	6.79661	6.24197	4.20308		1.97764	2.43307	1.74972	1.55251	-1.40179
	Niben101Scf02972g00004		WRKY family transcription factor			3.50264	4.80977	5.73788	4.5805	5.38402		4.07345	6.43154	5.99447	4.88638	3.87128		0.570813	1.62178	0.256588	0.305877	-1.51275
	Niben101Scf07063g00001		WRKY family transcription factor			3.51077	4.57533	5.29229	4.45781	5.14529		3.8301	6.044	5.499	4.83896	3.54377		0.319334	1.46868	0.206703	0.381152	-1.60152
	Niben101Scf00520g06006		WRKY transcription factor 6			4.55963	5.48794	5.82633	5.58036	5.82892		4.65665	5.9869	4.86315	4.00537	3.07696		0.0970239	0.498959	-0.96318	-1.575	-2.75196
	Niben101Scf09325g05001		WRKY transcription factor 1			2.07604	4.27343	4.84338	4.31961	5.169		2.89756	5.69621	6.23061	6.01459	5.81359		0.821512	1.42278	1.38723	1.69499	0.644588
	Niben101Scf06603g03002		WRKY transcription factor 55			1.45842	4.41364	5.63344	5.31993	6.2866		2.78387	5.66498	6.99064	6.71633	6.16382		1.32545	1.25135	1.3572	1.3964	-0.122785
	Niben101Scf04319g00001		WRKY transcription factor 6			2.74711	3.28214	2.88568	2.71383	3.28635		2.92689	3.77036	2.98616	3.24792	3.28984		0.179785	0.488218	0.100479	0.534083	0.00349324
	Niben101Scf03786g04014	NbWRKY42a*	WRKY transcription factor 6			1.91555	2.60998	2.945	2.86785	3.2158		1.98364	3.35953	4.29963	4.03199	3.58085		0.0680851	0.749552	1.35463	1.16415	0.365048
	Niben101Scf00715g09001		WRKY transcription factor 18			1.60742	2.40113	2.72993	2.24357	2.3417		1.84832	3.24609	3.79079	3.73052	3.16792		0.240902	0.844954	1.06086	1.48695	0.826221
	Niben101Scf03009g03002		WRKY transcription factor 22			0.805923	1.89331	2.23538	2.17668	2.62879		1.03342	3.0501	2.82536	2.66156	2.11684		0.227492	1.1568	0.589977	0.484879	-0.511946
	Niben101Scf00643g01010		WRKY transcription factor 22			0.473786	1.66341	2.58183	2.19071	2.49959		1.47507	2.29354	2.49653	2.16431	2.0101		1.00128	0.630131	-0.085303	-0.0263969	-0.489485
	Niben101Scf00788g03015		WRKY transcription factor 22			0.421764	1.26917	1.65781	1.21775	1.95418		0.361581	2.24079	2.1334	2.14843	2.29864		-0.0601833	0.971611	0.475589	0.930681	0.344455
	Niben101Scf01721g08007		WRKY transcription factor 22			0.218162	1.08798	1.53591	1.39725	1.90775		0.41441	2.17016	2.65996	2.61232	2.37255		0.196248	1.08218	1.12405	1.21507	0.4648
	Niben101Scf01192g02002		WRKY transcription factor 22			0.436023	1.46413	2.07653	1.83533	2.05057		0.83692	2.06918	2.18226	1.99285	2.00089		0.400898	0.60505	0.105728	0.157523	-0.0496785
	Niben101Scf02362g02014	NbWRKY8***	WRKY transcription factor 1			-0.1429	1.03205	0.745635	0.575526	1.04115		0.124392	2.06034	2.25409	2.26642	1.99731		0.267292	1.02829	1.50846	1.6909	0.956161
	Niben101Scf05584g00005		WRKY transcription factor 55			3.212	4.15643	4.53032	4.42831	4.92565		3.32466	4.56226	5.09067	4.79708	4.13466		0.112659	0.40583	0.560348	0.368767	-0.790988
	Niben101Scf01076g02011		WRKY transcription factor 55			1.8692	3.4517	4.33693	4.11944	4.78021		2.6953	4.79997	5.4745	5.24796	4.70514		0.826106	1.34827	1.13758	1.12852	-0.075073
	Niben101Scf06909g04006		WRKY transcription factor 55			1.20991	3.47596	4.24808	4.11758	4.78727		2.09776	4.50976	4.95472	4.72633	4.338		0.88785	1.03379	0.706635	0.608746	-0.449263
	Niben101Scf01297g04006	NbWRKY7***	WRKY transcription factor 1			1.24612	3.06398	3.42092	2.90941	3.44942		1.80243	4.8676	4.81984	4.91326	4.34913		0.556305	1.80362	1.39892	2.00385	0.899713
	Niben101Scf04040g08009		WRKY transcription factor 1			0.571246	2.80682	3.0372	2.80343	3.63266		1.43364	4.73038	4.15896	3.62362	2.48039		0.862395	1.92355	1.12175	0.820195	-1.15227
	Niben101Scf01977g00001		WRKY transcription factor 55			0.787432	3.0021	4.01576	3.77555	4.48974		1.67755	4.61865	5.38849	5.19554	4.45956		0.890121	1.61654	1.37273	1.41999	-0.03018
	Niben101Scf10306g00003		WRKY transcription factor 1			0.159031	2.53036	2.89882	2.44278	3.41271		1.35371	4.48386	4.27004	3.76091	2.80697		1.19468	1.9535	1.37121	1.31812	-0.605744
	Niben101Scf02430g03006	NbWRKY9***	WRKY transcription factor 1			0.81285	2.26514	2.55732	2.15607	2.53432		1.26441	3.81681	3.79076	3.85885	3.47947		0.451555	1.55168	1.23345	1.70278	0.945156
	Niben101Scf03461g04011		WRKY transcription factor 44			1.02755	1.83427	1.58397	1.73193	2.04475		1.26694	1.86151	1.53514	1.6717	1.82821		0.23939	0.0272431	-0.048833	-0.0602307	-0.216534
	Niben101Scf03348g00010		WRKY transcription factor 7	Late WRKYs		3.2714	4.6093	5.71351	5.31262	6.4538		4.07615	6.48546	7.47792	8.05252	7.4099		0.804745	1.87617	1.7644	2.73991	0.956099
	Niben101Scf03739g05005		WRKY transcription factor 55			3.2354	4.80285	4.67542	4.29485	5.59026		3.85046	6.26892	7.37075	7.96724	7.41532		0.615053	1.46607	2.69533	3.6724	1.82507
	Niben101Ctg14444g00003		WRKY transcription factor 1			-0.62552	3.41308	4.2466	4.05542	5.4109		1.27862	5.61295	6.76542	7.01866	6.46797		1.90414	2.19988	2.51883	2.96324	1.05706
	Niben101Scf23239g00002		WRKY transcription factor 1			3.28052	2.87999	3.51813	3.35495	3.54793		2.28915	3.45107	5.20601	6.24512	6.73356		-0.991362	0.571073	1.68788	2.89017	3.18562
	Niben101Scf09512g02006	NbWRKY22a****	WRKY transcription factor 22			1.17191	1.47476	1.72444	1.18983	1.53391		0.950807	1.01582	2.15378	2.49233	2.73063		-0.221099	-0.458938	0.42934	1.3025	1.19672
	Niben101Scf03239g00001	NbWRKY22b****	WRKY transcription factor 22			1.56933	1.60578	1.94576	1.46388	1.54876		1.56833	1.72817	2.71454	2.80711	2.86431		-0.000993178	0.122391	0.768778	1.34323	1.31555
	Niben101Scf02145g09012	NbWRKY6b*	WRKY transcription factor 6			0.654311	1.67691	2.23769	2.11641	2.83077		1.42559	3.31538	4.28326	4.90492	5.01429		0.771279	1.63847	2.04557	2.78851	2.18352
	Niben101Scf02516g01004	NbWRKY6a*	WRKY transcription factor 6			0.501839	1.74891	1.77711	1.67416	2.65336		1.44188	3.01667	3.85283	4.65007	5.0653		0.940037	1.26776	2.07572	2.97591	2.41194
	Niben101Scf28100g00004		WRKY transcription factor 22			0.813722	2.15167	3.52354	3.29404	3.80274		1.25119	2.58023	3.32512	3.36993	3.53924		0.437468	0.428558	-0.198423	0.0758909	-0.263492
	Niben101Scf08321g01005		WRKY family transcription factor			-0.658732	1.35701	2.24396	2.5397	2.59692		0.653714	2.41807	3.95001	4.01543	3.03013		1.31245	1.06106	1.70605	1.47573	0.433209
	Niben101Scf04871g19004	NbWRKY25a****	WRKY transcription factor 22			1.71683	2.38689	2.70007	2.05015	2.52378		1.61343	2.45615	4.60334	5.31136	5.65368		-0.103398	0.0692633	1.90328	3.26121	3.1299
	Niben101Scf09057g01009	NbWRKY25b****	WRKY transcription factor 22			1.10331	1.43801	1.52106	1.43405	1.38407		1.01081	1.09332	2.96179	3.89654	4.74516		-0.0925019	-0.344695	1.44073	2.46248	3.36108
	Niben101Scf14929g00007		WRKY transcription factor 1			2.20279	2.49612	2.40775	2.83328	2.81874		2.16315	2.14032	3.41133	3.88997	4.57405		-0.0396379	-0.355791	1.00358	1.05669	1.75531
	Niben101Scf09644g00009	NbWRKY61*	WRKY transcription factor 6			6.2836	7.94408	8.58304	7.93987	8.73679		6.02181	9.01385	11.2798	11.7102	12.0776		-0.261789	1.06977	2.69677	3.77037	3.34082
	Niben101Scf04881g01002		WRKY transcription factor 1			3.8982	4.48031	4.74234	4.52562	4.67992		4.06324	5.11994	5.96536	6.58236	6.72437		0.165038	0.639629	1.22302	2.05674	2.04445
	Niben101Scf24496g01001	NbWRKY72*	WRKY transcription factor 6			4.9898	5.34154	6.65727	5.85729	5.24536		4.44089	5.96189	8.58269	9.57773	10.0351		-0.548912	0.620353	1.92542	3.72044	4.7897
	Niben101Scf01785g07001		WRKY transcription factor 1			3.98499	4.62895	5.24424	4.8051	4.96802		3.832	5.2115	5.99462	6.0258	5.9618		-0.152991	0.582546	0.750385	1.2207	0.993775
	Niben101Scf02170g02011	NbWRKY31*	WRKY transcription factor 6			3.06485	3.48595	3.67174	3.78603	4.98954		3.36204	5.15238	5.79387	6.57564	7.20407		0.297191	1.66643	2.12213	2.78961	2.21453
	Niben101Scf00996g04023		WRKY transcription factor 1			2.96755	3.91167	4.48439	4.47953	4.7417		2.80934	3.8257	5.77629	6.49806	6.72198		-0.158208	-0.0859787	1.29191	2.01852	1.98028
	Niben101Scf02565g02006		WRKY transcription factor 6			2.50101	3.46639	3.99747	3.95938	4.72779		2.72951	4.04359	4.87083	4.75322	4.57157		0.228502	0.577208	0.873359	0.793841	-0.156215
	Niben101Scf01507g00004		WRKY transcription factor 1			2.02541	2.31926	3.34495	3.95091	4.40471		2.5169	3.94445	5.63363	6.3026	6.33816		0.491494	1.6252	2.28868	2.35169	1.93344
	Niben101Scf01961g02007		WRKY transcription factor 6			1.48697	1.17711	1.22197	1.55027	2.14227		1.52634	1.27689	2.10774	2.80805	3.65871		0.0393712	0.0997758	0.885766	1.25778	1.51644
	Niben101Scf01297g01001	NbDREB1*	Ethylene-responsive transcription factor 13	ERFs		1.15411	2.06576	2.50537	4.33314	4.92726		1.66622	7.05191	7.58806	7.58922	7.07411		0.512107	4.98616	5.08269	3.25608	2.14686
	Niben101Scf05849g00002	NbDREB2*	Ethylene-responsive transcription factor 2			1.29068	2.01158	4.02216	5.14266	5.56006		0.801656	7.04176	7.32429	6.8465	6.18018		-0.489025	5.03018	3.30213	1.70384	0.620122
	Niben101Scf00428g10006		Ethylene-responsive transcription factor 2			3.53313	5.32724	4.70722	4.87851	4.67344		3.25298	6.8591	4.11482	4.25734	3.14582		-0.280157	1.53186	-0.592399	-0.621171	-1.52762
	Niben101Scf01212g03005	NbERF1*	Ethylene-responsive transcription factor 1B			1.70324	3.19498	2.88369	2.38148	3.57825		1.87255	4.9622	4.83211	4.73874	4.52917		0.169307	1.76721	1.94842	2.35726	0.950921
	Niben101Scf01094g03014	NbERF2*	Ethylene-responsive transcription factor 1B			3.13355	5.28193	4.66705	4.26176	5.72053		3.74659	7.75936	7.43117	7.0515	6.38714		0.613043	2.47743	2.76412	2.78975	0.666612
	Niben101Scf06200g00001	NbERF3*	Ethylene-responsive transcription factor 4			-2.02718	-0.778578	-0.146828	-0.409046	0.31449		-1.46821	0.623548	1.60018	1.51554	0.688649		0.558971	1.40213	1.74701	1.92458	0.37416
	Niben101Scf12210g08011		Ethylene-responsive transcription factor 9			1.26994	3.08455	3.98795	2.83227	3.33272		1.14564	4.44063	4.6305	3.79411	2.80453		-0.1243	1.35608	0.642546	0.961843	-0.528186
	Niben101Scf02565g02003		Ethylene-responsive transcription factor 1			1.40858	2.46756	3.15426	2.84212	3.21488		1.72108	3.27353	3.72576	3.4769	3.18342		0.312499	0.805973	0.571505	0.634785	-0.0314642
	Niben101Scf36703g00001		Ethylene-responsive transcription factor 5			1.5254	2.43582	2.58872	2.33121	2.76445		1.4118	2.56659	2.92735	2.51518	2.07225		-0.113594	0.13077	0.338627	0.18397	-0.692202
	Niben101Scf00872g03005		Ethylene-responsive transcription factor 4			1.48852	1.83822	0.487269	0.326025	0.97413		1.67641	2.08827	2.26069	1.87946	0.761428		0.187889	0.250055	1.77342	1.55344	-0.212702
	Niben101Scf23241g00003		Ethylene-responsive transcription factor 5			1.05185	1.94946	2.60755	2.20887	2.62228		1.84462	2.10964	1.48436	1.52133	1.67379		0.792769	0.160177	-1.12319	-0.687543	-0.948484
	Niben101Scf03150g06002		Ethylene-responsive transcription factor 4			2.68864	2.66137	2.02256	1.66756	1.6325		2.72949	2.87445	2.72796	2.52084	1.74522		0.0408556	0.213078	0.705401	0.853285	0.112714
	Niben101Scf00454g03001		Ethylene-responsive transcription factor 5			1.31538	1.95745	0.595656	0.937906	1.45957		1.9528	2.69122	2.6621	2.5916	1.39376		0.637421	0.733769	2.06645	1.65369	-0.0658128
	Niben101Scf08196g00012		Ethylene-responsive transcription factor 5			0.309503	1.5265	2.1801	1.90621	2.93986		0.499184	2.56754	2.59698	2.21426	1.36979		0.189681	1.04104	0.416879	0.308047	-1.57007
	Niben101Scf08249g02004		Ethylene-responsive transcription factor 5			4.80146	4.80952	3.92225	2.64718	3.55648		5.08003	3.7038	2.54174	1.58936	1.56274		0.278571	-1.10572	-1.38051	-1.05782	-1.99375
	Niben101Scf06865g00004		Ethylene-responsive transcription factor 1			3.39334	3.57946	1.52225	1.38314	1.48578		3.20168	3.09532	2.31554	2.6763	2.51096		-0.191663	-0.484134	0.79329	1.29316	1.02518
	Niben101Scf00454g04003		Ethylene-responsive transcription factor 1			2.32614	3.41794	3.14502	2.8347	3.45182		2.72817	4.06007	4.05083	3.83443	3.51206		0.402034	0.642135	0.905814	0.999729	0.0602457
	Niben101Scf02063g05001		Ethylene-responsive transcription factor 1B			-2.65392	0.402883	-0.922855	-0.718331	0.356297		-1.92574	1.33749	1.06916	1.18147	0.746119		0.728174	0.934611	1.99201	1.8998	0.389822
	Niben101Scf01432g01005		AP2-like ethylene-responsive transcription factor			1.92575	2.04728	1.92579	1.91047	2.18898		1.97301	1.31	1.22985	1.58696	1.97583		0.047257	-0.737286	-0.695939	-0.323509	-0.213146
	Niben101Scf08546g05005	NbERF4*	Ethylene-responsive transcription factor 5			1.52503	2.36171	2.81477	3.06663	3.88092		1.36644	3.19734	4.26103	5.18161	5.72847		-0.158586	0.835632	1.44626	2.11498	1.84755
	Niben101Scf00113g03002		Ethylene-responsive transcription factor			0.592154	0.579226	1.74824	1.60253	1.49763		0.85756	0.820482	1.74109	2.36383	2.55151		0.265407	0.241256	-0.00714992	0.761296	1.05389
	Niben101Scf00428g09009		Ethylene-responsive transcription factor 1A			-3.62948	-1.91316	-3.42766	-2.70659	-2.23941		-3.14169	-1.02341	-1.35608	-1.32003	-2.47949		0.48779	0.889746	2.07158	1.38656	-0.240088
	Niben101Scf00315g02001		Ethylene-responsive transcription factor 1			-2.87429	-3.42074	-3.64613	-2.70014	-3.55848		-2.82002	-4.41546	-4.36152	-4.2626	-2.89528		0.0542617	-0.994721	-0.715383	-1.56246	0.663197
	Niben101Scf01426g00001		Ethylene-responsive transcription factor 4			-2.6051	-0.601859	-0.829847	-0.965703	0.243391		-2.34288	0.0584368	-0.170968	0.143921	0.125515		0.262213	0.660296	0.658879	1.10962	-0.117876
	Niben101Scf01539g00001		Ethylene-responsive transcription factor 13			-1.7895	-3.23079	-3.95893	-4.56864	-4.96241		-1.39084	-4.00801	-4.63391	-4.76416	-4.13227		0.398659	-0.777218	-0.674981	-0.195517	0.83014
	Niben101Scf05855g06014		Ethylene-responsive transcription factor 1			-1.07535	-1.86764	-2.01327	-1.80698	-3.24239		-1.15235	-3.23549	-4.1242	-4.23914	-4.9585		-0.0770012	-1.36784	-2.11094	-2.43217	-1.71611
	Niben101Scf06969g00003		Ethylene-responsive transcription factor 4			-1.61799	-3.00187	-1.79786	-1.34546	-0.666813		-1.95139	-3.23196	-3.02565	-2.95429	-1.74878		-0.333398	-0.230088	-1.22779	-1.60884	-1.08197
	Niben101Scf12609g01006		Ethylene-responsive transcription factor 7			-1.20082	-1.69959	-2.19797	-2.58264	-4.11595		-1.13188	-2.83567	-5.91996	-5.19947	-6.32599		0.0689341	-1.13609	-3.72199	-2.61682	-2.21004
	Niben101Scf04337g01005		Ethylene-responsive transcription factor 4			-1.46447	-1.42507	-1.4658	-1.50385	-2.00337		-1.56484	-2.04187	-2.79725	-2.1596	-2.68634		-0.100371	-0.616799	-1.33144	-0.65575	-0.682968
	Niben101Scf25996g00006		AP2-like ethylene-responsive transcription factor			-0.934913	-1.04437	-0.996941	-1.16269	-1.23501		-0.732157	-1.16981	-2.26534	-2.55371	-2.74523		0.202755	-0.125437	-1.26839	-1.39103	-1.51022
	Niben101Scf11138g01008		AP2-like ethylene-responsive transcription factor			-1.12912	-1.17313	-0.461243	-0.701534	-1.22635		-1.04892	-1.64869	-2.33833	-2.63687	-2.14499		0.080203	-0.475554	-1.87708	-1.93534	-0.918642
	Niben101Scf03479g03001		Ethylene-responsive transcription factor			0.0446303	-0.421334	-0.884866	-1.31296	-1.51843		0.176217	-0.975964	-1.49348	-1.81571	-2.06514		0.131587	-0.55463	-0.60861	-0.502751	-0.546707
	Niben101Scf06913g00001		Ethylene-responsive transcription factor 1			-0.984499	-1.31484	-0.981686	-0.872291	-1.78729		-1.18989	-1.89314	-2.21668	-2.47405	-2.52992		-0.205392	-0.578302	-1.23499	-1.60176	-0.74264
	Niben101Scf11491g01002		Myb-related protein 305	MYBs		5.48653	7.60946	8.52664	8.36351	9.50089		6.11175	9.51128	10.4561	10.3627	9.91075		0.625226	1.90182	1.92944	1.99921	0.409859
	Niben101Scf00522g01017		Myb-related protein 305			-0.688536	1.05886	1.87733	1.64497	2.51401		0.281561	2.55319	3.53557	3.59159	3.61677		0.970097	1.49433	1.65823	1.94662	1.10276
	Niben101Scf03570g04002	NbMYB14c*	Myb-related protein 306			1.28339	2.50885	3.23045	2.97373	3.6153		1.31556	3.8867	4.42249	4.45091	4.03681		0.0321704	1.37785	1.19205	1.47718	0.421508
	Niben101Scf03064g05001	NbMYB14b*	Myb-related protein 306			-0.885332	0.714892	1.10728	0.799037	1.33609		-1.08881	3.31763	3.0357	2.22731	1.47703		-0.203481	2.60274	1.92843	1.42827	0.140941
	Niben101Scf01013g01003	NbMYB14a*	Myb-related protein 306			1.72313	2.79801	2.87457	2.32695	2.67967		2.53206	4.09077	4.51782	3.99425	3.23098		0.808933	1.29275	1.64325	1.6673	0.551316
	Niben101Scf00501g00004	NbMYB15b*	Myb-related protein 306			1.188	1.83967	2.27684	0.93623	1.8876		1.63675	3.23169	4.4295	4.47447	4.09739		0.448754	1.39202	2.15266	3.53824	2.20979
	Niben101Scf06017g02002	NbMYB15a*	Myb-related protein 306			2.53683	4.04655	3.52818	2.95881	3.50589		3.13378	5.74142	6.33078	6.30703	5.31342		0.596955	1.69487	2.8026	3.34822	1.80753
	Niben101Scf04563g02002		MYB-like transcription factor family protein			1.67523	2.57221	3.67338	3.01227	3.96749		1.20324	3.42157	4.6997	6.02652	6.67835		-0.471987	0.849358	1.02632	3.01425	2.71086
	Niben101Scf03145g01006		Myb-related protein 305			-0.677466	0.433024	0.500629	0.354021	0.448427		1.06454	3.38462	2.938	2.94683	2.37173		1.742	2.9516	2.43737	2.59281	1.9233
	Niben101Scf02786g00005		myb-like transcription factor family protein			1.97305	1.38048	0.456349	0.295334	-0.242186		2.01691	0.219194	-0.657132	-0.341578	-0.0935746		0.0438526	-1.16128	-1.11348	-0.636912	0.148611
	Niben101Scf01908g01004	NbMYB30*	Myb-related protein 306			0.756191	1.51848	1.24779	1.4813	1.27339		0.690727	1.64861	3.03017	3.30528	3.26299		-0.0654645	0.130135	1.78238	1.82398	1.9896
	Niben101Scf02854g05001	NbMYB43*	Cyclin-D-binding Myb-like transcription factor 1			1.33505	1.89842	1.58035	0.994236	1.53376		1.9518	2.66499	4.16725	4.09503	3.06559		0.61675	0.766569	2.5869	3.10079	1.53183
	Niben101Scf06867g05005		myb-like transcription factor family protein			-3.57029	-2.08379	-1.95759	-1.40283	-1.41665		-3.55463	-2.50727	-1.77363	-0.759684	-0.477371		0.0156672	-0.423473	0.183961	0.64315	0.93928
	Niben101Scf12214g00007		Myb-related protein 305			-2.08465	-1.56812	-0.687039	-0.560373	-0.234669		-2.11336	-2.15709	-1.75496	-1.55477	-0.702582		-0.0287151	-0.588975	-1.06793	-0.994399	-0.467913
	Niben101Scf07437g01012		myb-like transcription factor family protein			-2.14157	-2.56638	-1.37559	-1.19656	-1.26248		-1.99354	-3.75658	-2.40093	-2.11808	-1.50988		0.148032	-1.19019	-1.02534	-0.921523	-0.247406
	Niben101Scf39382g00003		Cyclin-D-binding Myb-like transcription factor 1			-1.50714	-1.40085	-1.57262	-1.38981	-1.59369		-1.32226	-2.68159	-2.97795	-2.32303	-1.54672		0.184878	-1.28074	-1.40533	-0.933224	0.0469682
	Niben101Ctg15252g00002		R2R3MYB transcription factor			-1.70809	-1.51072	-1.73654	-1.59244	-1.63674		-1.34936	-2.60295	-2.67028	-2.29695	-1.63586		0.358733	-1.09223	-0.933735	-0.70451	0.00088449
	Niben101Scf05676g03004		Myb-related protein 305			-0.60447	-1.35417	-2.10611	-1.67304	-2.44655		-0.524152	-2.47887	-3.12793	-2.4107	-2.08543		0.080318	-1.1247	-1.02183	-0.737655	0.361117
	Niben101Scf05081g00014		myb transcription factor [Medicago truncatula]			-1.2081	-1.6267	-1.67863	-1.91042	-1.80949		-1.51176	-2.1769	-2.49968	-2.17009	-2.31002		-0.30366	-0.550203	-0.82105	-0.259667	-0.500522
	Niben101Scf06155g00001		Myb family transcription factor APL			-1.54395	-1.75467	-1.22689	-0.788563	-1.18616		-1.37465	-2.07143	-1.94682	-2.11787	-1.55136		0.1693	-0.316759	-0.719934	-1.32931	-0.3652
	Niben101Scf01696g06033		bZIP transcription factor family protein LENGTH=314	bZIPs		2.85244	3.13291	1.56799	1.27811	1.97566		2.95901	2.91248	2.27734	2.40588	2.07101		0.106565	-0.220429	0.709357	1.12777	0.095357
	Niben101Scf06408g03002		TGACG-sequence-specific DNA-binding protein TGA-2.1			2.42338	2.1589	3.79465	3.47191	4.68107		2.5099	6.49708	7.71849	7.11803	6.16045		0.0865174	4.33818	3.92383	3.64611	1.47937
	Niben101Scf00687g08008	NbbZIP53*	TGACG-sequence-specific DNA-binding protein TGA-1B			0.204467	0.583567	0.6787	0.617006	0.759693		0.999085	2.48119	2.63255	2.48059	1.84537		0.794619	1.89763	1.95385	1.86359	1.08567
	Niben101Scf11480g03027		TGACG-sequence-specific DNA-binding protein TGA-1B			-0.336549	-0.168952	0.189706	0.152045	0.585538		-0.315423	0.601049	1.67178	2.1256	2.16339		0.0211261	0.770001	1.48207	1.97355	1.57785
	Niben101Scf05491g02004	NbTGA9*	bZIP transcription factor family protein LENGTH=481			1.5319	2.29488	4.6219	3.56413	4.42639		2.2125	2.18196	6.81041	8.99603	10.3452		0.680599	-0.112921	2.18851	5.4319	5.91885
	Niben101Scf00202g07004		TGACG-sequence-specific DNA-binding protein TGA-1B			-2.41278	-2.93619	-2.77643	-2.00183	-2.41488		-2.23664	-3.77069	-4.25141	-3.35034	-3.03845		0.176142	-0.8345	-1.47498	-1.34851	-0.623569
	Niben101Scf05690g01008		TGACG-sequence-specific DNA-binding protein TGA-1B			-2.29572	-2.48509	-2.74456	-2.29201	-3.31347		-2.2235	-3.60902	-4.50791	-4.66774	-4.08374		0.0722155	-1.12393	-1.76335	-2.37572	-0.770263
	Niben101Scf00941g04005	NbTGA1*	TGACG-sequence-specific DNA-binding protein TGA-1A			-1.32816	-1.26688	-1.46828	-1.14797	-0.867925		-1.10896	-2.60531	-1.81589	-0.648076	0.651867		0.219203	-1.33843	-0.34761	0.499892	1.51979
	Niben101Scf07926g04007		TGACG-sequence-specific DNA-binding protein TGA-1A			-1.70953	-1.68921	-1.19251	-0.824567	-0.863539		-1.71178	-2.56408	-1.56924	-1.22004	-0.654868		-0.00224535	-0.874871	-0.376734	-0.395471	0.208671
	Niben101Scf02917g00002	NbABI5*	TGACG-sequence-specific DNA-binding protein TGA-2.1			0.645756	-1.17734	0.895536	1.51781	5.4202		-0.17344	0.726998	3.85028	6.08699	7.10709		-0.819197	1.90434	2.95474	4.56918	1.68689
	Niben101Scf15437g02006	NbGRAS1*	GRAS family transcription factor LENGTH=490	GRASs		-1.49586	-0.729094	0.513528	0.206048	0.807505		-1.46396	0.472114	2.65436	3.18462	3.34532		0.0319002	1.20121	2.14083	2.97857	2.53781
	Niben101Scf00858g03003	NbGRAS2*	GRAS family transcription factor LENGTH=490			-0.670438	0.49182	1.8768	1.23793	1.77458		-0.485322	2.37807	3.16457	3.38895	3.58837		0.185116	1.88625	1.28777	2.15102	1.8138
	Niben101Scf02048g00001		GRAS family transcription factor LENGTH=490			-0.423541	0.339954	1.67732	1.42832	2.06222		-0.718873	1.0087	2.14222	1.83094	1.24819		-0.295332	0.668743	0.464898	0.402623	-0.81403
	Niben101Scf06482g00020		GRAS family transcription factor LENGTH=718			0.127171	0.813383	1.19252	0.908795	1.39586		0.762959	2.01844	2.01485	1.98866	1.76016		0.635789	1.20505	0.822325	1.07986	0.364305
	Niben101Scf14338g03001		GRAS family transcription factor LENGTH=584			-1.74022	-1.7462	-1.10837	-1.26509	-1.2542		-1.67316	-2.228	-2.36423	-1.84687	-1.66756		0.0670648	-0.481796	-1.25586	-0.581786	-0.413351
	* As defined in this study
	** As defined in McLellan et al., 2013
	*** As defined in Ishihama et al., 2011 and in Adachi et al., 2015
	**** As defined in Ramos et al., 2021
