## Supplementary material for "Molecular changes in agroinfiltrated leaves of *Nicotiana benthamiana* expressing suppressor of silencing P19 and coronavirus-like particles": Table S9

### Sheet: Legend
	Supporting information (Hamel et al., 2025)
	Molecular changes in agroinfiltrated leaves of Nicotiana benthamiana expressing suppressor of silencing P19 and coronavirus-like particles.
	Table S9. Lignin-related genes significantly regulated in P19 and CoVLP samples at various time points.
	Using non-infiltrated (NI) samples at 0 DPI as a control, pairwise comparisons were conducted for P19 and CoVLP samples harvested at various time points in days (D) post-infiltration. Pairwise comparisons between P19 and CoVLP samples were also conducted. From the resulting gene lists, lignin-related genes were extracted. To be considered significantly regulated, lignin-related genes had to fulfi…

### Sheet: Lignin-related genes
	Niben	Attributed Gene Name*	Annotation	Function		P19 vs NI						CoVLP vs NI						CoVLP vs P19
						2D	3D	4D	5D	6D		2D	3D	4D	5D	6D		2D	3D	4D	5D	6D
	Niben101Scf03224g00012	Nb4CL1	4-coumarate--CoA ligase 1	C4Ls		0.621239	0.537527	0.50436	0.912825	1.53133		0.0701376	0.678858	3.26464	4.27751	4.7583		-0.551102	0.141331	2.76029	3.36468	3.22697			< -5,0
	Niben101Scf01596g12003		4-coumarate--CoA ligase 2			1.02151	1.67841	1.14519	1.28216	1.12475		1.2625	1.73339	2.17474	2.78542	2.43088		0.240997	0.0549758	1.02956	1.50326	1.30612			-5,0 to -4,0
	Niben101Scf09928g01001	NbHCT1	hydroxycinnamoyl-CoA shikimate/quinate hydroxycinnamoyl transferase LENGTH=433	HCTs		0.398469	0.949015	0.98383	0.546104	1.02558		0.274592	1.93161	2.55043	2.34679	1.68154		-0.123877	0.982593	1.5666	1.80068	0.65596			-4,0 to -3,0
	Niben101Scf02562g01010		hydroxycinnamoyl-CoA shikimate/quinate hydroxycinnamoyl transferase LENGTH=433			-1.12306	-1.75787	-1.01704	-0.724309	-2.08969		-0.648138	-2.72581	-2.79051	-2.66923	-2.59225		0.474922	-0.967935	-1.77347	-1.94492	-0.502555			-3,0 to -2,5
	Niben101Scf03790g00015		hydroxycinnamoyl-CoA shikimate/quinate hydroxycinnamoyl transferase LENGTH=433			-2.51468	-3.40485	-2.28097	-2.05321	-3.05956		-2.34517	-4.70601	-4.4729	-4.01775	-3.50119		0.169505	-1.30116	-2.19192	-1.96453	-0.441636			-2,5 to -2,0
	Niben101Scf00077g03005	NbC3Ha	Cytochrome P450 superfamily protein LENGTH=513	C3Hs		5.69846	6.09654	5.72337	6.1613	6.18046		6.25883	8.77135	12.4644	11.632	11.3905		0.56037	2.67481	6.74105	5.47074	5.21006			-2,0 to -1,5
	Niben101Scf03170g04002	NbC3Hb	Cytochrome P450 superfamily protein LENGTH=513			3.7628	4.79666	4.21556	3.72063	4.39009		3.68812	5.96032	6.82178	7.03596	6.38073		-0.0746784	1.16367	2.60622	3.31533	1.99064			-1,5 to -1,0
	Niben101Scf14852g00006	NbCCoAOMT1	Caffeoyl-CoA O-methyltransferase 6	CCoAOMTs		0.779369	1.23084	1.31404	0.759945	1.60447		0.589423	2.50716	3.39558	2.97183	2.1224		-0.189946	1.27632	2.08154	2.21189	0.51793			-1.0 to 1,0
	Niben101Scf01432g06023	NbCCoAOMT4	Caffeoyl-CoA O-methyltransferase 3			1.46587	2.26953	2.32065	1.62397	1.9174		1.63965	3.6445	3.61919	2.94742	1.74652		0.173782	1.37497	1.29854	1.32344	-0.17088			1,0 to 1,5
	Niben101Scf04003g08001	NbCCoAOMT3	Caffeoyl-CoA O-methyltransferase 4			0.88355	1.51983	1.25374	0.705589	0.797394		0.949694	2.76234	2.76624	2.07478	0.765902		0.0661443	1.2425	1.51251	1.36919	-0.0314922			1,5 to 2,0
	Niben101Scf06344g06005	NbCCoAOMT2	Caffeoyl-CoA O-methyltransferase 6			0.607064	0.463855	0.303276	-0.650026	0.349263		0.679745	1.09125	2.2392	1.8827	1.37512		0.0726803	0.627391	1.93592	2.53272	1.02586			2.0 to 2,5
	Niben101Scf08273g02004	NbF5Hb	Cytochrome P450 superfamily protein LENGTH=512	F5Hs		4.96818	5.4291	6.34218	6.09918	5.36704		5.0494	6.09167	5.88029	4.63181	2.91021		0.0812163	0.662566	-0.461895	-1.46737	-2.45683			2,5 to 3,0
	Niben101Scf02026g02001	NbCOMT1	Caffeic acid 3-O-methyltransferase 1	COMTs		-0.144766	1.00467	1.40783	0.698667	1.13439		0.473551	2.87966	3.42153	2.76996	1.48238		0.618318	1.87499	2.01371	2.07129	0.347993			3,0 to 4,0
	Niben101Scf00700g09001		Caffeic acid 3-O-methyltransferase 1			0.44694	0.591321	0.715328	0.108704	0.178682		0.475103	1.91278	2.51312	1.50978	0.167883		0.0281637	1.32146	1.79779	1.40108	-0.0107984			4,0 to 5,0
	Niben101Scf03011g01008		Cinnamoyl-CoA reductase 1	CCRs		2.05732	2.05898	1.11442	1.11322	1.94729		1.52175	2.00839	2.03374	2.3129	2.6077		-0.535574	-0.0505979	0.919327	1.19968	0.660409			5,0 to 6,0
	Niben101Scf03021g00005		Cinnamoyl-CoA reductase 1			1.1565	1.90962	1.08192	0.688991	1.60097		0.894592	1.59081	1.5203	2.14039	2.38278		-0.261909	-0.318812	0.438378	1.4514	0.781817			6,0 to 7,0
	Niben101Scf06349g02013		Cinnamoyl-CoA reductase 1			3.08476	3.32021	2.29982	2.22	2.68888		2.87483	3.05397	2.6861	2.81465	3.39944		-0.209931	-0.266237	0.386278	0.59465	0.710555			7,0 to 8,0
	Niben101Scf11785g01009	NbCAD1	Cinnamyl alcohol dehydrogenase 1	CADs		2.05675	2.08104	1.69764	1.91349	1.52531		1.57878	1.34484	1.48978	2.23559	3.5005		-0.477976	-0.736209	-0.207855	0.322105	1.97519			> 8,0
	Niben101Scf05245g02003		Alcohol dehydrogenase			-0.545798	1.95177	2.41561	2.20807	2.75171		0.16021	3.18905	3.92466	3.40597	2.02417		0.706008	1.23727	1.50906	1.1979	-0.727539
	Niben101Scf02907g06031		Alcohol dehydrogenase			0.893444	1.55773	1.69909	1.47168	1.88888		1.01541	2.49692	2.62741	2.699	2.72628		0.121964	0.939191	0.928316	1.22732	0.837396
	Niben101Scf08355g04012		Alcohol dehydrogenase 3			-0.200485	-0.5167	-0.848609	-1.05039	-0.766414		0.115041	-1.3844	-2.23161	-1.50933	-0.956639		0.315526	-0.867698	-1.383	-0.458943	-0.190225
	Niben101Scf04195g01002		Alcohol dehydrogenase			1.13436	-0.151539	-0.592777	-0.27335	-1.41738		0.891342	-1.43776	-2.28708	-1.76369	-1.7286		-0.24302	-1.28622	-1.69431	-1.49034	-0.311216
	Niben101Scf04906g00013		Alcohol dehydrogenase			-0.297397	-0.854836	-1.66007	-1.98303	-2.4688		-0.236825	-2.22837	-4.06413	-3.55058	-3.36681		0.0605716	-1.37354	-2.40407	-1.56755	-0.898007
	Niben101Scf03861g01001	NbPRX5	Peroxidase 5	PRXs		3.84173	4.88061	3.68606	4.73823	5.35745		4.77389	3.56643	10.2598	12.1058	12.8882		0.93216	-1.31418	6.5737	7.36757	7.53073
	Niben101Scf03861g00008	NbPRX4a	Peroxidase 4			5.83402	6.57792	6.17613	5.41357	4.72305		6.43819	8.43745	10.8053	11.1108	10.5632		0.604174	1.85953	4.62915	5.69723	5.84012
	Niben101Scf02411g01001	NbPRX6b	Peroxidase 4			4.21043	4.39105	4.75132	5.43418	5.13103		4.4581	4.4762	7.72048	9.65408	10.8719		0.247678	0.0851574	2.96917	4.2199	5.74086
	Niben101Scf02349g03003	NbPRX6d	Peroxidase 4			1.51364	4.65105	5.56474	5.39782	6.81353		1.97902	5.46439	7.73992	7.46374	6.31062		0.465379	0.813341	2.17517	2.06592	-0.502916
	Niben101Scf03861g00009	NbPRX4b	Peroxidase 4			2.24841	2.01319	1.46466	1.08425	1.05606		2.22279	3.68001	5.53396	5.18202	4.34521		-0.025621	1.66682	4.06931	4.09777	3.28916
	Niben101Scf02349g03002	NbPRX6a	Peroxidase 52			-0.498832	0.967776	1.43938	1.99534	2.75505		0.322266	2.10194	4.77627	6.33847	7.02923		0.821099	1.13417	3.33688	4.34313	4.27418
	Niben101Scf01237g11010	NbPRX7	Peroxidase 4			-0.972955	-0.430506	-0.441247	0.160103	0.0866822		-0.625307	0.530773	2.89258	3.87405	3.5576		0.347649	0.961279	3.33383	3.71395	3.47092
	Niben101Scf09082g00001	NbPRX52	Peroxidase 52			2.77066	3.07258	3.98593	3.84767	4.02646		2.0725	3.18698	4.6893	4.20122	3.60742		-0.698159	0.114402	0.703372	0.353542	-0.419044
	Niben101Scf02349g03001	NbPRX6c	Peroxidase 4			0.638694	1.08781	0.97117	1.02658	1.1172		0.564313	1.72448	3.77904	4.68737	4.61182		-0.074381	0.636668	2.80787	3.66079	3.49461
	Niben101Scf00960g01013	NbLAC14b	Laccase-14	LACs		2.50741	3.0173	3.74799	4.58042	5.31129		3.25599	5.11177	10.3178	12.6944	13.5452		0.748586	2.09447	6.56978	8.11397	8.23392
	Niben101Scf09649g06014	NbLAC14a	Laccase-14			2.54131	3.46714	2.85453	3.84251	4.9732		2.2195	4.91237	8.92756	11.4237	12.5786		-0.321812	1.44523	6.07303	7.58123	7.60536
	Niben101Scf08294g05006	NbLAC7b	Laccase-7			0	1.77701	4.09105	4.59887	5.18623		0.744346	5.91801	8.31729	10.4047	10.2885		1.05571	4.141	4.22624	5.80584	5.1023
	Niben101Scf01767g02001	NbLAC7a	Laccase-7			-0.350189	1.16762	1.66091	3.08118	3.6172		-0.233148	1.70968	4.53911	7.80236	7.95		0.117041	0.542064	2.8782	4.72117	4.3328
	Niben101Scf34287g00008		Laccase-22			-1.06785	-0.994145	-0.955392	-0.78247	-0.192698		-0.927361	0.564385	1.44327	0.923513	0.0474867		0.140486	1.55853	2.39866	1.70598	0.240184
	Niben101Scf02849g01009		Laccase-10			0.0842972	-0.244505	-1.33143	-1.65899	-2.26583		-0.0678258	-0.719851	-1.58401	-1.7912	-3.42215		-0.152123	-0.475345	-0.252582	-0.132203	-1.15632
	Niben101Scf04711g00016		Laccase-2			-0.487841	-0.937054	-1.37583	-1.36837	-2.43419		-0.644762	-0.60716	-1.81648	-2.40107	-4.36946		-0.15692	0.329894	-0.440649	-1.0327	-1.93527
	Niben101Scf16156g00005		Laccase-2			-0.54357	-0.740774	-1.54637	-1.59842	-2.48855		-0.37342	-1.22556	-1.6986	-1.9863	-2.50538		0.170151	-0.484784	-0.152236	-0.387878	-0.0168349
	Niben101Scf05385g02008		Laccase-22			-0.36915	-0.809683	-0.901825	-1.462	-2.80382		-0.495448	-1.04754	-2.00017	-3.08447	-5.40415		-0.126299	-0.237857	-1.09834	-1.62247	-2.60033
	*As defined in this study or in Hamel et al., 2024a							CAD: cinnamyl alcohol dehydrogenase
								CCoAOMT: caffeoyl-CoA-O-methyltransferase
								CCR: cinnamoyl-CoA reductase
								C3H: coumarate-3-hydroxylase
								C4H: cinnamate-4-hydroxylase
								4CL: 4-coumarate-CoA ligase
								COMT: caffeic acid 3-O-methyltransferase
								F5H: ferulate-5-hydroxylase
								HCT: hydroxycinnamoyl-CoA transferase
								LAC: laccase
								PAL: phenylalanine ammonia lyase
								PRX: peroxidase
