## Supplementary material for "Molecular changes in agroinfiltrated leaves of *Nicotiana benthamiana* expressing suppressor of silencing P19 and coronavirus-like particles": Table S10

### Sheet: Legend
	Supporting information (Hamel et al., 2025)
	Molecular changes in agroinfiltrated leaves of Nicotiana benthamiana expressing suppressor of silencing P19 and coronavirus-like particles.
	Table S10. Terpene-related genes significantly regulated in P19 and CoVLP samples at various time points.
	Using non-infiltrated (NI) samples at 0 DPI as a control, pairwise comparisons were conducted for P19 and CoVLP samples harvested at various time points in days (D) post-infiltration. Pairwise comparisons between P19 and CoVLP samples were also conducted. From the resulting gene lists, terpene-related genes were extracted. To be considered significantly regulated, terpene-related genes had to ful…

### Sheet: Terpene-related genes
	Niben	Attributed Gene Name*	Annotation	Function		P19 vs NI						CoVLP vs NI						CoVLP vs P19
						2D	3D	4D	5D	6D		2D	3D	4D	5D	6D		2D	3D	4D	5D	6D
	Niben101Scf01100g01006	NbACAT1	3-ketoacyl-CoA thiolase	ACATs		0.699755	1.77885	1.92818	1.43287	1.76908		0.496178	2.80159	2.33506	2.33506	1.32917		-0.203577	1.02274	1.141	0.902195	-0.439909			< -5,0
	Niben101Scf01729g01015	NbHMGS1	Hydroxymethylglutaryl-CoA synthase	HMGSs		1.67298	2.50582	2.6244	2.18693	2.10067		1.48817	4.4791	3.60815	3.60815	1.61493		-0.18481	1.97328	1.91461	1.42122	-0.485744			-5,0 to -4,0
	Niben101Scf01111g01003	NbHMGS2	Hydroxymethylglutaryl-CoA synthase			2.17413	3.29764	3.55663	2.94689	3.33743		2.12856	5.16953	4.67038	4.67038	3.33986		-0.0455631	1.87189	1.8146	1.7235	0.00242567			-4,0 to -3,0
	Niben101Scf02361g01002		Hydroxymethylglutaryl-CoA synthase			-1.34351	-1.45524	-1.38401	-1.4094	-0.976686		-1.59524	0.332038	0.878003	0.878003	0.0560256		-0.25173	1.78728	2.23241	2.28741	1.03271			-3,0 to -2,5
	Niben101Scf02203g05002	NbHMGR1	3-hydroxy-3-methylglutaryl-coenzyme A reductase	HMGRs		3.49289	4.30531	4.58258	4.91954	5.21709		3.18831	5.31649	6.11765	6.11765	5.79923		-0.30458	1.01119	1.64088	1.19811	0.582138			-2,5 to -2,0
	Niben101Scf13180g01003	NbHMGR2	3-hydroxy-3-methylglutaryl-coenzyme A reductase 1			-0.538095	0.920228	1.81511	1.6441	2.32807		-0.261201	2.65562	3.11455	3.11455	2.83397		0.276894	1.7354	1.45806	1.47045	0.5059			-2,0 to -1,5
	Niben101Scf00370g03023	NbMVK1	Mevalonate kinase	MVKs		1.02214	1.56993	1.71426	1.33516	1.47359		0.777518	2.39087	1.38616	1.38616	0.596627		-0.244622	0.820945	0.205538	0.0509995	-0.876964			-1,5 to -1,0
	Niben101Scf00414g07005	NbFPPS2	Farnesyl pyrophosphate synthase 1	FPPSs		1.99519	2.03044	1.91711	1.26907	0.913175		1.54394	3.1966	1.27242	1.27242	-0.38758		-0.451249	1.16616	0.511909	0.00335841	-1.30075			-1.0 to 1,0
	Niben101Scf04739g01006	NbFPPS1	Farnesyl pyrophosphate synthase 1			1.41568	1.46258	1.00666	0.622521	0.529291		0.935934	2.40487	0.946832	0.946832	-0.342027		-0.479745	0.942286	0.546906	0.32431	-0.871318			1,0 to 1,5
	Niben101Scf04444g09012	NbFPPS3	Farnesyl pyrophosphate synthase			0.804007	1.69715	1.8083	1.48924	1.67414		0.70895	2.26363	1.99267	1.99267	1.57267		-0.0950566	0.566475	0.629625	0.50343	-0.101475			1,5 to 2,0
	Niben101Scf05848g05012	NbIPPI1	Isopentenyl-diphosphate Delta-isomerase II	IPPIs		1.30589	1.4539	1.38683	1.01525	1.32356		1.24523	2.65563	1.80861	1.80861	0.499958		-0.0606573	1.20174	1.3542	0.79336	-0.823602			2.0 to 2,5
	Niben101Scf06245g01017	NbTPS4	Terpene synthase 5	TPSs		5.34832	6.42845	6.73567	6.4585	6.97999		5.07578	8.4353	9.01589	9.01589	7.55688		-0.272539	2.00685	2.26771	2.55738	0.576891			2,5 to 3,0
	Niben101Scf03171g03017	NbTPS3	Terpene synthase 5			7.32315	10.0687	10.892	10.7474	11.3758		7.767	11.5315	12.1339	12.1339	11.5225		0.443853	1.4628	1.40501	1.38651	0.146708			3,0 to 4,0
	Niben101Scf01683g03005	NbTPS7	Terpene synthase 5			3.95352	6.0063	4.71873	4.70528	4.73895		4.01493	7.19913	7.05483	7.05483	5.99465		0.0614039	1.19283	2.22811	2.34955	1.2557			4,0 to 5,0
	Niben101Scf03993g05005	NbTPS5	Terpene synthase 5			4.81204	5.80436	6.24074	5.79731	6.03182		4.65516	6.83327	6.26769	6.26769	5.03513		-0.156883	1.02891	0.690461	0.47038	-0.996691			5,0 to 6,0
	Niben101Scf04362g07009		Terpene synthase 5			4.62471	6.35795	6.39893	6.09009	6.3778		4.61376	7.78578	7.08401	7.08401	5.55005		-0.0109459	1.42783	1.10067	0.993923	-0.827749			6,0 to 7,0
	Niben101Scf00700g00005	NbTPS1	Terpenoid synthase 18			2.98603	4.16954	4.77458	4.09241	4.58136		2.94691	6.77446	8.24718	8.24718	7.4323		-0.0391189	2.60493	3.08883	4.15477	2.85094			7,0 to 8,0
	Niben101Scf00712g02011	NbTPS2	Terpenoid synthase 19			5.0994	7.026	7.40019	6.92031	7.28357		5.11738	9.31085	9.42512	9.42512	8.00538		0.0179802	2.28485	2.49487	2.50481	0.721816			> 8,0
	Niben101Scf03993g06006		Terpenoid synthase 18			4.6819	5.75797	6.1463	5.79795	5.92079		4.43866	6.71806	5.93687	5.93687	4.74607		-0.243234	0.960091	0.582877	0.138916	-1.17472
	Niben101Scf07725g00004	NbTPS6	Terpenoid synthase 18			2.71731	3.87378	3.45455	3.63633	3.66456		3.3013	4.93833	5.18313	5.18313	4.15695		0.583986	1.06455	2.04754	1.54679	0.492387
	Niben101Ctg07683g00002		Terpenoid synthase 6			2.85861	3.81838	3.64934	3.7813	3.03525		2.41265	5.09157	5.4207	5.4207	4.34452		-0.44596	1.27319	1.84658	1.6394	1.30927
	Niben101Scf07725g01004		Terpenoid synthase 18			0.891901	2.10669	2.84462	2.95042	2.5887		0.805373	3.95164	3.3501	3.3501	2.42486		-0.086528	1.84495	1.239	0.399678	-0.163836
	Niben101Scf04869g01008	NbCYP71b	cytochrome P450, family 71, subfamily B	CYP71s		5.56086	7.8953	9.52026	10.0065	10.4359		5.23399	10.0046	12.7518	12.7518	12.75		-0.326868	2.10926	2.74228	2.74532	2.31411
	Niben101Ctg13347g00002	NbCYP71a	cytochrome P450, family 71, subfamily A			4.23633	5.11096	5.26243	5.29909	5.06007		6.15821	7.9082	11.5234	11.5234	10.9146		1.92189	2.79724	5.59069	6.22432	5.85457
	Niben101Ctg08590g00001	NbCYP71c	cytochrome P450, family 76, subfamily C			1.5925	2.06986	2.8597	3.02228	3.08352		4.04013	5.57397	9.6784	9.6784	8.88444		2.44763	3.50411	5.85886	6.65612	5.80092
	Niben101Scf00360g00008		cytochrome P450, family 71, subfamily B			1.88549	4.56996	4.09676	4.4748	5.28289		2.66887	5.58978	7.78898	7.78898	6.82841		0.783378	1.01982	3.1188	3.31418	1.54552
	Niben101Scf00994g00001		Cytochrome P450 71B13			3.4727	4.61064	5.49222	5.55742	5.52051		3.57396	6.37438	6.36308	6.36308	5.28342		0.10126	1.76374	1.21925	0.805667	-0.237088
	Niben101Scf04362g07011		Cytochrome P450 71B14			3.83084	5.34643	4.93083	4.30945	4.56824		3.98823	6.78596	6.54422	6.54422	5.1957		0.157385	1.43954	1.8672	2.23477	0.627463
	Niben101Scf00592g07009	NbCYP71d	Cytochrome P450 CYP736A12			3.95419	5.04745	5.09116	4.58454	4.74361		3.70963	5.30209	6.03715	6.03715	5.45737		-0.244562	0.254642	0.825102	1.45261	0.713762
	Niben101Scf00072g05004		Cytochrome P450 CYP99A1			3.43184	4.32501	5.24987	4.01975	3.92179		3.92769	5.73849	4.89322	4.89322	3.25541		0.495856	1.41348	0.133351	0.873473	-0.666387
	Niben101Scf03193g00006		Cytochrome P450 71A2			2.21379	3.27295	3.09032	3.19914	2.87731		2.30129	3.28523	2.66945	2.66945	2.54558		0.0874985	0.01228	0.0851213	-0.529689	-0.331726
	Niben101Scf00596g02004		Cytochrome P450 71B26			3.01937	3.2879	3.34619	3.46127	3.51156		2.95707	3.75308	3.83926	3.83926	3.78167		-0.0623009	0.465184	0.557143	0.377995	0.270103
	*As defined in this study or in Hamel et al., 2024a							ACAT: acetoacetyl-CoA thiolase
								CYP71: cytochrome P450 of family 71
								FPPS: farnesyl pyrophosphate synthase
								GGPPS: geranyl geranyl diphosphate synthase
								GPPS: geranyl diphosphate synthase
								HMGR: hydroxymethylglutaryl-CoA reductase
								HMGS: hydroxymethylglutaryl-CoA synthase
								IPPI: isopentyl diphosphate isomerase
								MEP: methyl erythritol phosphate
								MVK: mevalonate kinase
								PMD: mevalonate diphosphate decarboxylase
								PMK: phosphomevalonate kinase
								TPS: terpene synthase
