## Supplementary material for "Molecular changes in agroinfiltrated leaves of *Nicotiana benthamiana* expressing suppressor of silencing P19 and coronavirus-like particles": Table S11

### Sheet: Legend
	Supporting information (Hamel et al., 2025)
	Molecular changes in agroinfiltrated leaves of Nicotiana benthamiana expressing suppressor of silencing P19 and coronavirus-like particles.
	Table S11. Oxidative stress- and sugar-related genes significantly regulated in P19 and CoVLP samples at various time points.
	Using non-infiltrated (NI) samples at 0 DPI as a control, pairwise comparisons were conducted for P19 and CoVLP samples harvested at various time points in days (D) post-infiltration. Pairwise comparisons between P19 and CoVLP samples were also conducted. From the resulting gene lists, oxidative stress- and sugar-related genes were extracted. To be considered significantly regulated, oxidative st…

### Sheet: Oxidative stress-related genes
	Niben	Attributed Gene Name*	Annotation	Function		P19 vs NI						CoVLP vs NI						CoVLP vs P19
						2D	3D	4D	5D	6D		2D	3D	4D	5D	6D		2D	3D	4D	5D	6D
	Niben101Scf02581g04013	NbRBOHd	Respiratory burst oxidase homolog protein C	NADPH oxidases		2.97599	2.9098	1.81739	1.52544	1.31389		2.87868	3.11221	3.44969	3.20572	2.49064		-0.0973059	0.202403	1.6323	1.68028	1.17674			< -2,5
	Niben101Scf02261g01002	NbRBOHf	Respiratory burst oxidase homolog protein A			-0.950409	-0.725323	0.107079	-0.011923	0.551134		-0.875818	-0.0402135	1.08429	1.53137	2.29123		0.074591	0.68511	0.977208	1.5433	1.74203			-2,5 to -2,0
	Niben101Scf00180g08002	NbPPO1	Polyphenol oxidase 1	PPOs		0	0.863873	1.91383	1.43865	1.73398		1.65077	0	5.49205	8.14939	9.60275		1.96212	-1.10903	3.57822	6.71074	7.86877			-2,0 to -1,5
	Niben101Scf04384g02014	NbPPO3	Polyphenol oxidase 3			3.03771	3.45786	5.8407	8.72815	8.98881		5.78946	5.14368	11.5219	14.6876	15.6653		2.75175	1.68582	5.68124	5.95942	6.6765			-1,5 to -1,0
	Niben101Scf03026g01009	NbAO1	L-ascorbate oxidase	AOs		3.81666	5.15409	5.5938	5.31805	5.68733		4.05548	6.39192	7.47959	7.3669	6.62174		0.23882	1.23783	1.88579	2.04885	0.934405			-1.0 to 1,0
	Niben101Scf22432g00001	NbAO2	L-ascorbate oxidase			4.47659	5.79705	6.40585	5.92844	6.54371		4.58907	7.38268	8.77285	8.58889	7.98164		0.112485	1.58563	2.36699	2.66046	1.43793			1,0 to 1,5
	Niben101Scf01061g04027	NbBBE3a	FAD-binding Berberine family protein	BBEs		2.47112	2.37718	4.55262	5.1648	5.90238		3.51582	5.22004	10.1332	13.3609	14.5465		1.0447	2.84286	5.58063	8.19608	8.64412			1,5 to 2,0
	Niben101Scf01395g03012	NbBBE3b	FAD-binding Berberine family protein			0	0	0	3.04042	3.5373		2.35615	0.716614	6.15253	9.89121	11.0301		2.66751	0.814559	6.0907	6.85078	7.4928			2.0 to 2,5
	Niben101Scf00944g01001	NbBBE2	FAD-binding Berberine family protein			0.570148	3.20127	4.67981	5.79551	6.0516		3.25594	4.87906	10.4555	13.3189	14.5943		2.68579	1.67779	5.77573	7.52343	8.54268			2,5 to 3,0
	Niben101Scf01061g07011	NbBBE1b	FAD-binding Berberine family protein			3.37741	1.73273	2.26915	3.02904	1.76348		4.50909	2.18385	8.06129	10.6369	11.5201		1.13168	0.451128	5.79213	7.60783	9.75662			3,0 to 4,0
	Niben101Scf01395g03002	NbBBE1a	FAD-binding Berberine family protein			3.70282	3.72738	1.8845	3.72505	2.30756		4.64208	3.7902	7.48162	10.2244	11.1845		0.939255	0.0628154	5.59712	6.4993	8.87692			4,0 to 5,0
	Niben101Scf00116g06002	NbBBE4	FAD-binding Berberine family protein			4.64102	4.61999	3.89973	5.16803	4.42087		4.23028	4.17817	5.97068	8.26373	8.83143		-0.410742	-0.441821	2.07095	3.0957	4.41057			5,0 to 6,0
	Niben101Scf08208g04007	NbBBE5	FAD-binding Berberine family protein			0.192363	0.921817	0.853374	0.696205	0.87164		0.127643	2.20234	2.98763	3.15676	2.63458		-0.0647201	1.28052	2.13425	2.46056	1.76294			6,0 to 7,0
	Niben101Scf12270g02002	NbCWI1	beta-fructofuranosidase [Solanum tuberosum]	CWIs		3.92216	5.70105	6.29505	5.75908	6.30067		4.30696	6.96075	8.41381	8.76208	8.64055		0.384799	1.2597	2.11877	3.00301	2.33988			7,0 to 8,0
	Niben101Scf04632g03006	NbCWI2	beta-fructofuranosidase [Solanum lycopersicum]			6.73747	8.53076	8.12175	7.39393	8.1298		7.30515	9.74978	10.2633	10.3814	10.1315		0.567677	1.21902	2.14156	2.98745	2.00172			> 8,0
	Niben101Scf02111g17001	NbCIF2	invertase inhibitor [Solanum tuberosum]	CWI inhibitors		-0.825413	-1.17928	-1.69499	-1.72319	-1.01856		-1.11332	-2.71713	-1.93627	-1.54226	-1.11103		-0.287907	-1.53785	-0.24128	0.18093	-0.0924618
	Niben101Scf01022g02008	NbCIF1	invertase inhibitor [Solanum tuberosum]			-0.730127	-1.33863	-1.73014	-1.54643	-1.3471		-0.66681	-2.02641	-1.55302	-1.24273	-0.8124		0.0633171	-0.687782	0.177125	0.306923	0.536993
	Niben101Scf01529g02004	NbSTP1a	sugar transporter 1 LENGTH=522	STPs		3.19427	3.82972	3.67986	3.52827	3.62968		3.18208	4.22792	4.65819	4.41333	4.20338		-0.0121851	0.398199	0.978327	0.885057	0.573695
	Niben101Scf04122g05014	NbSTP1b	sugar transporter 1 LENGTH=522			2.77694	3.37146	3.84891	3.44424	3.46512		2.92207	4.14501	4.18864	3.40375	2.99262		0.145129	0.773554	0.339733	-0.0404965	-0.472505
	Niben101Scf05601g00010	NbSTP13a	sugar transporter protein 7 LENGTH=513			3.61202	4.6637	4.98036	4.77938	5.19255		3.36413	5.51489	6.27874	6.12323	6.01643		-0.24789	0.851194	1.29838	1.34384	0.823881
	Niben101Scf03380g03005	NbSTP13b	sugar transporter protein 7 LENGTH=513			1.83077	2.64945	3.34823	3.51059	4.07603		2.17331	3.88343	5.37231	5.63518	5.78202		0.342536	1.23398	2.02408	2.12459	1.70598
	Niben101Scf01322g03005	NbSTP14	sugar transporter 14 LENGTH=504			4.0949	5.17851	4.95503	4.71763	4.97694		3.98841	5.56377	6.14577	6.19375	6.19817		-0.106485	0.385255	1.19074	1.47612	1.22122
	Niben101Scf02298g06013		sugar transporter 1 LENGTH=522			0.394729	1.57443	1.83879	2.4189	4.02818		1.5	4.05025	3.02005	3.9059	3.68368		1.10527	2.47582	1.18126	1.487	-0.344494
	*As defined in this study or in Hamel et al., 2024a
