## Supplementary material for "Molecular changes in agroinfiltrated leaves of *Nicotiana benthamiana* expressing suppressor of silencing P19 and coronavirus-like particles": Table S12

### Sheet: Legend
	Supporting information (Hamel et al., 2025)
	Molecular changes in agroinfiltrated leaves of Nicotiana benthamiana expressing suppressor of silencing P19 and coronavirus-like particles.
	Table S12. SA- and SAR-related genes significantly regulated in P19 and CoVLP samples at various time points.
	Using non-infiltrated (NI) samples at 0 DPI as a control, pairwise comparisons were conducted for P19 and CoVLP samples harvested at various time points in days (D) post-infiltration. Pairwise comparisons between P19 and CoVLP samples were also conducted. From the resulting gene lists, SA- and SAR-related genes were extracted. To be considered significantly regulated, SA- and SAR-related genes ha…

### Sheet: SA- and SAR-related genes
	Niben	Attributed Gene Name*	Annotation	Function		P19 vs NI						CoVLP vs NI						CoVLP vs P19
						2D	3D	4D	5D	6D		2D	3D	4D	5D	6D		2D	3D	4D	5D	6D
	Niben101Scf00593g04010	NbICS1	isochorismate synthase 2 LENGTH=562	SA synthesis and modification		0.023543	-0.723567	-1.00323	-1.00001	-1.89116		0.0530484	-1.53213	-2.33414	-2.8724	-3.02056		0.0295054	-0.808566	-1.33091	-1.87238	-1.1294			< -2,5
	Niben101Scf05415g00003	NbSAGT1	UDP-glycosyltransferase 74 F1 LENGTH=449			-0.138859	0.45215	0.665338	0.899352	1.79148		-0.0728917	1.38437	2.52459	3.10835	3.23211		0.065967	0.93222	1.85925	2.209	1.44063			-2,5 to -2,0
	Niben101Scf13429g02004	NbAZI1	14 kDa proline-rich protein DC2.15	SAR regulation		11.1656	11.1896	11.3363	11.2237	11.1047		10.2433	10.6616	11.9677	11.6131	11.2535		-0.922282	-0.527956	0.631409	0.389436	0.148791			-2,0 to -1,5
	Niben101Scf04779g01029	NbAZI2	Bifunctional inhibitor/lipid-transfer protein/seed storage 2S albumin superfamily protein LENGTH=129			3.50025	3.75372	3.82432	2.92719	2.31648		2.96672	3.64893	4.64956	3.49967	2.57146		-0.533529	-0.104792	0.825238	0.572478	0.254979			-1,5 to -1,0
	Niben101Scf09387g02004	NbAZI3	Bifunctional inhibitor/lipid-transfer protein/seed storage 2S albumin superfamily protein LENGTH=134			10.8088	11.3995	11.2624	10.4586	10.1635		10.235	11.1553	12.0405	11.6577	11.4877		-0.573734	-0.244186	0.778085	1.19906	1.32421			-1.0 to 1,0
	Niben101Scf07599g00019	NbAZI4	Bifunctional inhibitor/lipid-transfer protein/seed storage 2S albumin superfamily protein LENGTH=149			7.97339	7.93752	7.3789	6.90204	6.4121		6.99451	6.14955	8.54308	9.28517	9.59199		-0.97888	-1.78797	1.16418	2.38313	3.17989			1,0 to 1,5
	Niben101Scf13429g03011	NbAZI5	Bifunctional inhibitor/lipid-transfer protein/seed storage 2S albumin superfamily protein LENGTH=134			7.8506	8.40532	8.60612	8.2235	8.4323		8.15786	8.74453	9.47439	8.56109	6.96369		0.307261	0.339211	0.868277	0.33759	-1.46861			1,5 to 2,0
	Niben101Scf04547g02001	NbALD1	LL-diaminopimelate aminotransferase			0.996386	4.96071	6.20614	6.61601	8.01227		1.90156	7.15099	10.188	10.9118	10.7797		0.905172	2.19028	3.98186	4.29581	2.76744			2.0 to 2,5
	Niben101Scf09840g00001	NbSARD4a	Ornithine cyclodeaminase 2			-0.5606	0.338884	0.534897	0.700058	1.17588		-0.855003	0.391343	1.10072	1.48543	2.0162		-0.294403	0.0524588	0.565825	0.785566	0.837236			2,5 to 3,0
	Niben101Scf00788g00008	NbSOX1	N-methyl-L-tryptophan oxidase			2.35672	2.63492	2.04823	2.40761	2.42744		1.63625	0.818473	3.02801	3.86335	4.75847		-0.720465	-1.81645	0.979781	1.45573	2.33102			3,0 to 4,0
	Niben101Scf07304g02018	NbLKR1	lysine-ketoglutarate reductase/saccharopine dehydrogenase bifunctional enzyme LENGTH=1064			-0.337921	-0.788284	-2.38228	-2.14546	-1.301		-0.42592	-1.88026	-2.0626	0.139216	1.43646		-0.0879992	-1.09197	0.319682	2.28467	2.73746			4,0 to 5,0
	Niben101Scf00428g09005	NbSARD1a	Calmodulin binding protein-like LENGTH=451			0.539132	2.71681	3.0601	2.85461	3.40229		0.796752	3.96471	4.51174	4.23409	3.50871		0.25762	1.2479	1.45164	1.37948	0.106426			5,0 to 6,0
	Niben101Scf19911g00001	NbSARD1b	Calmodulin binding protein-like LENGTH=451			2.11151	3.87325	4.71284	4.36308	5.06388		2.32343	4.76116	5.82872	5.34417	4.5974		0.211928	0.887902	1.11588	0.981085	-0.466482			6,0 to 7,0
	Niben101Scf11071g04005	NbSARD1c	Calmodulin binding protein-like LENGTH=451			2.74382	4.9448	5.95788	5.71962	6.4953		3.6068	6.20718	7.08365	6.33388	4.50356		0.862976	1.26238	1.12577	0.614253	-1.99174			7,0 to 8,0
	Niben101Scf02160g01003	NbSARD1d	Calmodulin binding protein-like LENGTH=451			2.60825	6.41755	7.08146	6.82009	8.17404		4.25843	8.10616	9.25686	9.01632	7.99005		1.65018	1.68861	2.1754	2.19623	-0.18399			> 8,0
	Niben101Scf01999g07002	NbPR1a	Cysteine-rich venom protein	SA and SAR response (PR1)		6.40668	7.60724	8.59454	8.71814	9.24064		6.71631	8.56154	8.97315	8.71444	8.32456		0.309632	0.954299	0.378613	-0.00370187	-0.916087
	Niben101Scf00107g03008	NbPR1b	Cysteine-rich venom protein			6.06633	7.66847	8.6336	8.9086	9.45997		6.65914	8.27354	8.96075	8.75267	8.39241		0.592808	0.605076	0.327155	-0.164079	-1.07358
	Niben101Scf03376g03004	NbPR1c	Cysteine-rich venom protein			2.82697	7.36442	9.79231	10.5679	11.3279		5.47096	10.3503	11.2814	12.3071	11.2639		2.64399	2.98589	1.48905	1.73927	-0.0639876
	Niben101Scf04053g02007	NbPR1e	Cysteine-rich venom protein			6.85151	9.29081	9.75841	8.3515	9.08589		6.1035	9.63449	11.4392	11.6043	11.6936		-0.748015	0.343676	1.68082	3.25278	2.63177
	Niben101Scf04053g02006	NbPR1f	Cysteine-rich venom protein			6.39833	8.69939	9.11977	8.86028	9.732		6.41603	8.90293	10.5411	11.5557	12.1239		0.0176951	0.203541	1.42133	2.69538	2.39188
	Niben101Scf00953g03009	NbPR1g	Cysteine-rich venom protein			0.650422	6.16754	6.21632	5.68783	7.29082		2.22643	7.08822	8.22742	8.78166	9.50966		1.57601	0.920681	2.0111	3.09382	2.21885
	Niben101Scf01001g00003	NbPR2a	Glucan endo-1,3-beta-glucosidase	SA and SAR response (PR2)		5.72546	6.85326	7.88257	8.03869	8.41104		6.60896	7.50255	8.499	8.25468	7.65019		0.883504	0.649289	0.616427	0.215987	-0.760848
	Niben101Scf01001g00005	NbPR2b	Glucan endo-1,3-beta-glucosidase			5.08573	6.75456	7.66689	7.94434	7.92303		6.79098	7.68648	8.44982	7.94368	6.6207		1.70525	0.931921	0.782928	-0.000659776	-1.30233
	Niben101Ctg13736g00004	NbPR2c	Glucan endo-1,3-beta-glucosidase			6.35056	7.1687	7.70878	7.67562	8.03419		6.26725	7.30055	7.7751	7.52511	7.1912		-0.0833137	0.131855	0.066322	-0.150512	-0.842984
	Niben101Scf04869g03002	NbPR2d	Glucan endo-1,3-beta-glucosidase			5.34467	6.1606	6.74576	6.78437	6.80826		5.75515	6.85085	7.28053	6.78079	6.21158		0.41048	0.690256	0.534772	-0.00357976	-0.596679
	Niben101Scf01934g02004	NbPR2e	Glucan endo-1,3-beta-glucosidase B			5.88379	7.28001	6.1445	5.39801	5.97122		5.45783	7.35728	7.71749	7.73831	7.53657		-0.42596	0.0772672	1.57299	2.3403	1.56535
	Niben101Scf02171g00007	NbCHI	chitinase [Zea mays subsp. parviglumis]	SA and SAR response (PR3)		6.11212	6.33508	6.42999	5.87428	5.93205		5.61618	6.31194	7.20738	7.75983	8.13334		-0.495936	-0.0231443	0.777385	1.88555	2.20129
	Niben101Scf07491g00003	NbPR3a	Chitinase 9			5.51223	7.1419	7.42851	6.99203	7.6901		5.77928	7.36782	8.99271	9.87193	10.3279		0.267051	0.225923	1.5642	2.87991	2.63779
	Niben101Scf01789g03003		Chitinase-3-like protein 1			2.32656	2.69614	3.22793	2.60699	2.20169		2.17147	3.0141	4.34981	4.68263	4.90304		-0.155097	0.317958	1.12188	2.07565	2.70135
	Niben101Scf01789g04010		Chitinase-3-like protein 2			1.28592	2.68932	3.68192	3.59257	4.79276		2.15245	3.8259	5.45757	6.07063	6.28276		0.866533	1.13657	1.77565	2.47806	1.49
	Niben101Scf02410g00002	NbPR3b	Chitinase 9			7.58949	7.99909	8.25014	8.00658	8.1528		7.69785	8.15413	8.53482	8.88323	8.79093		0.108362	0.155039	0.28468	0.87665	0.638132
	Niben101Scf03292g03005	NbMLO6a	MLO-like protein 6	SA and SAR response (MLOs)		5.80433	6.43267	7.29989	6.93911	6.98715		5.3683	7.09017	8.67457	8.01318	7.56218		-0.436035	0.657504	1.37468	1.07407	0.575034
	Niben101Scf21242g00003	NbMLO6b	MLO-like protein 6			6.68484	7.62066	8.31694	7.55038	7.87102		6.69759	8.75368	9.92671	8.67704	7.50896		0.0127543	1.13302	1.60977	1.12666	-0.362055
	Niben101Scf07792g02034	NbMLO6c	MLO-like protein 6			4.33672	5.39077	5.59995	5.43197	5.82743		4.40472	6.3402	7.11621	7.28842	7.37176		0.0679982	0.949428	1.51626	1.85645	1.54433
	Niben101Scf02680g01006	NbMLO6d	MLO-like protein 6			1.56344	3.70907	4.88158	3.92396	5.72363		1.90514	6.00311	7.33714	7.41554	7.61908		0.341698	2.29403	2.45556	3.49159	1.89545
	Niben101Scf07024g00008	NbMLO1	MLO-like protein 1			1.88817	2.74814	2.51777	4.51763	5.66789		2.25398	2.43798	5.94934	8.86808	10.0908		0.365812	-0.310164	3.43157	4.35045	4.42293
	*As defined in this study or in Hamel et al., 2024a
