## Supplementary material for "Molecular changes in agroinfiltrated leaves of *Nicotiana benthamiana* expressing suppressor of silencing P19 and coronavirus-like particles": Table S13

### Sheet: Legend
	Supporting information (Hamel et al., 2025)
	Molecular changes in agroinfiltrated leaves of Nicotiana benthamiana expressing suppressor of silencing P19 and coronavirus-like particles.
	Table S13. HSP genes significantly regulated in P19 and CoVLP samples at various time points.
	Using non-infiltrated (NI) samples at 0 DPI as a control, pairwise comparisons were conducted for P19 and CoVLP samples harvested at various time points in days (D) post-infiltration. Pairwise comparisons between P19 and CoVLP samples were also conducted. From the resulting gene lists, HSP genes were extracted. To be considered significantly regulated, HSP genes had to fulfill the following crite…

### Sheet: HSP genes
	Niben	Attributed Gene Name*	Annotation	Function		P19 vs NI						CoVLP vs NI						CoVLP vs P19
						2D	3D	4D	5D	6D		2D	3D	4D	5D	6D		2D	3D	4D	5D	6D
	Niben101Scf04040g08015		17.3 kDa class II heat shock protein	Small HSPs		1.15377	5.61444	7.71321	8.35796	9.16545		-0.803585	4.79485	5.3485	4.75652	3.25977		-1.95736	-0.81959	-2.36471	-3.60144	-5.90568			< -8,0
	Niben101Scf04040g09011	NbHSP1a	17.3 kDa class II heat shock protein			0.413168	5.011	6.60699	7.09662	7.93845		-0.85069	4.43201	5.70572	5.24588	3.23873		-1.26386	-0.57899	-0.901266	-1.85074	-4.69972			-7,0 to -8,0
	Niben101Scf10306g00005		17.3 kDa class II heat shock protein			-3.63359	0.519052	2.47337	2.88378	3.60109		-4.04223	-0.410329	0.60638	0.381547	-1.05701		-0.408649	-0.929381	-1.86699	-2.50223	-4.65809			-6,0 to -7,0
	Niben101Scf10306g00024	NbHSP1b	17.3 kDa class II heat shock protein			-1.26827	2.91782	4.64038	5.00504	5.88442		-1.9764	1.58426	2.52784	3.16918	-0.322407		-0.708132	-1.33356	-2.11253	-1.83586	-6.20683			-5,0 to -6,0
	Niben101Scf04040g09016	NbHSP6	17.3 kDa class II heat shock protein			-1.21276	2.04518	4.42299	4.99689	6.05188		-2.77091	1.97359	3.05345	2.53998	0.799305		-1.55815	-0.0715933	-1.36953	-2.45691	-5.25258			-4,0 to -5,0
	Niben101Scf04040g08010		17.3 kDa class II heat shock protein			-1.5458	2.60662	4.09673	4.43386	5.06641		-1.859	2.57908	3.14756	2.68232	1.12608		-0.313199	-0.0275449	-0.949174	-1.75154	-3.94033			-3,0 to -4,0
	Niben101Scf02437g06011	NbHSP2a	17.6 kDa class I heat shock protein 3			-2.09071	-0.456608	3.03015	5.23181	6.32305		-2.94273	-0.821788	0.56388	3.00974	0.306438		-0.852018	-0.36518	-2.46627	-2.22208	-6.01661			-2,5 to -3,0
	Niben101Scf10384g00017	NbHSP3	17.6 kDa class I heat shock protein			-3.26047	1.49476	3.55097	3.79024	4.58247		-2.82983	1.56081	2.44247	2.39061	0.651624		0.430634	0.0660502	-1.10849	-1.39963	-3.93084			-2,5 to -2,0
	Niben101Scf09973g00011	NbHSP7	17.6 kDa class I heat shock protein			0.242347	2.90596	4.20173	5.04289	5.9072		-0.526362	1.28373	1.86413	3.03898	1.03302		-0.768709	-1.62224	-2.3376	-2.00391	-4.87419			-2,0 to -1,5
	Niben101Scf09262g01017	NbHSP2b	17.6 kDa class I heat shock protein 3			-1.23035	-1.53051	0.686555	2.82329	3.84579		-0.81172	-1.47895	-0.383781	2.18354	-0.982724		0.418635	0.0515614	-1.07034	-0.639748	-4.82851			-1,5 to -1,0
	Niben101Scf01412g00015		17.7 kDa class II heat shock protein			-2.71776	-0.0573914	0.343057	0.838234	1.89297		-3.10401	-2.52979	-1.80049	-1.51713	-2.23544		-0.386248	-2.47239	-2.14355	-2.35536	-4.12841			-1.0 to 1,0
	Niben101Scf07321g00007	NbHSP5	22.0 kDa class IV heat shock protein			0.0868655	-0.699126	3.53265	5.69486	7.16119		0.837053	5.43489	5.52913	5.57487	4.64006		0.750187	6.13402	1.99648	-0.11999	-2.52112			1,0 to 1,5
	Niben101Scf08390g02012		22.0 kDa class IV heat shock protein			0.650402	2.83609	7.44608	8.84749	10.889		0	2.51916	5.58003	8.87776	2.6003		-0.867876	-0.316932	-1.86605	0.030279	-8.28871			1,5 to 2,0
	Niben101Scf00705g04009	NbHSP4	22.7 kDa class IV heat shock protein			-2.80723	1.81739	4.35725	5.86318	6.88534		-1.94702	2.65244	2.59357	3.58268	2.13325		0.860205	0.835058	-1.76368	-2.2805	-4.75208			2.0 to 2,5
	Niben101Scf00317g09001	NbHSP8	heat shock protein 21 LENGTH=227			-1.38708	1.01634	2.41958	2.78776	3.65788		-1.72575	0.421511	0.566395	0.759512	-0.00875899		-0.33867	-0.594824	-1.85318	-2.02825	-3.66664			2,5 to 3,0
	Niben101Scf04091g00013		heat shock protein 21 LENGTH=227			-1.24273	1.18856	2.37904	2.54695	3.39989		-1.3658	1.56669	1.89507	1.63653	0.42588		-0.123066	0.378132	-0.483968	-0.910419	-2.97401			3,0 to 4,0
	Niben101Scf13703g01006		Heat shock 70 kDa protein 6	HSP70s		5.48124	5.35419	5.46941	4.58671	4.52358		7.43896	10.5365	10.3558	9.65543	9.09385		1.95772	5.18228	4.88639	5.06872	4.57028			4,0 to 5,0
	Niben101Scf02124g01003		Heat shock 70 kDa protein			1.5692	5.64955	9.17696	10.7618	12.4709		2.79925	7.71176	8.75324	8.94465	7.39117		1.23005	2.06221	-0.423725	-1.81711	-5.07972			5,0 to 6,0
	Niben101Scf04490g00001	NbHSP70	Heat shock 70 kDa protein 1-like			-4.88305	1.01856	3.04026	3.22085	4.03211		-3.47008	-0.0306656	1.08924	0.900505	0.411723		1.41297	-1.04922	-1.95102	-2.32034	-3.62039			6,0 to 7,0
	Niben101Scf00449g06008		Heat shock 70 kDa protein			-3.36851	-0.16733	1.75747	2.28463	3.19454		-3.74075	-1.55577	0.334622	0.760311	1.1303		-0.372249	-1.38844	-1.42285	-1.52432	-2.06424			7,0 to 8,0
	Niben101Scf05506g06005		Heat shock 70 kDa protein			-1.71893	-0.0600314	1.41246	1.31606	2.15045		-2.09959	-0.536253	0.380044	-0.408848	-0.484278		-0.380663	-0.476222	-1.03242	-1.72491	-2.63473			> 8,0
	Niben101Scf04083g04040		Heat shock 70 kDa protein			1.27417	2.01376	2.57359	2.07521	2.34695		2.59462	3.95738	3.73489	3.34678	2.90672		1.32045	1.94362	1.1613	1.27157	0.559769
	Niben101Scf03115g02008		Heat shock 70 kDa protein			2.55218	2.90145	3.37409	2.62222	2.67207		3.81951	5.56969	5.38956	5.06891	4.3871		1.26734	2.66824	2.01547	2.4467	1.71502
	Niben101Scf00698g00009		Heat shock 70 kDa protein			1.6486	2.4323	2.71487	2.21868	2.26759		2.69212	4.84023	4.50399	4.00283	3.2749		1.04352	2.40793	1.78912	1.78415	1.00731
	Niben101Scf02969g00007		Heat shock cognate 70 kDa protein			-2.30844	-0.560264	0.552995	0.594808	0.927184		-1.39209	-0.391634	0.18155	-0.184271	-0.0227475		0.916352	0.168629	-0.371445	-0.779079	-0.949931
	Niben101Scf07275g02012		Heat shock-related 70 kDa protein 2			-2.49717	-0.00784239	1.2898	1.20975	1.73248		-2.38102	-0.20282	0.58118	0.0980595	0.0710464		0.116157	-0.194978	-0.708617	-1.11169	-1.66143
	Niben101Scf02755g06016		Heat shock-related 70 kDa protein 2			3.0283	3.45982	3.91009	2.98722	3.36492		4.69124	5.98225	5.63678	5.31474	4.74367		1.66294	2.52243	1.7267	2.32752	1.37875
	Niben101Scf08590g00005		Heat shock-related 70 kDa protein 2			1.46416	1.93589	2.34695	1.74219	1.84349		2.75314	3.89495	3.58087	3.21939	2.75126		1.28898	1.95906	1.23391	1.4772	0.90777
	Niben101Scf02030g04003		Heat shock-related 70 kDa protein 2			2.37513	2.62318	2.87687	2.12111	1.91501		3.44639	4.55732	4.35343	3.96852	3.46812		1.07126	1.93415	1.47655	1.84742	1.55311
	Niben101Scf03114g03011	NbHSP90	Chaperone protein HtpG	HSP90s		-4.67535	1.89424	4.48729	4.82791	5.67537		-5.55363	1.74717	3.15538	2.58544	1.49286		-0.878284	-0.147078	-1.33191	-2.24247	-4.18252
	Niben101Scf06684g01005		Chaperone protein HtpG			-1.40037	3.3678	5.39408	5.86737	6.56678		-2.01026	2.63968	3.95525	3.9594	2.95062		-0.609889	-0.728113	-1.43883	-1.90797	-3.61616
	Niben101Scf00693g02022		Chaperone protein HtpG			-0.577817	0.517657	1.45423	1.83625	2.34911		-0.438132	0.0767361	-0.104287	-0.348097	-0.489368		0.139685	-0.44092	-1.55852	-2.18435	-2.83847
	Niben101Scf10796g00009		Chaperone protein HtpG			-1.82515	-0.385423	0.0148849	0.11976	0.198014		-2.11484	-1.44447	-1.45505	-1.52772	-1.55398		-0.289689	-1.05905	-1.46993	-1.64748	-1.752
	Niben101Scf06890g01022		Chaperone protein htpG family protein LENGTH=823			1.84102	2.38218	2.66921	2.31582	2.45059		2.51104	3.60701	3.49351	3.11446	2.77912		0.670012	1.22482	0.824299	0.798641	0.328528
	Niben101Scf00837g11004		Chaperone protein htpG family protein LENGTH=823			1.45637	1.81666	1.9923	1.5638	1.47844		1.79066	2.84994	2.50415	1.93301	1.37881		0.334289	1.03328	0.511852	0.369209	-0.0996303
	Niben101Scf27914g00006		Chaperone protein htpG family protein LENGTH=823			2.17739	2.54286	2.74581	2.3467	2.58478		2.77244	4.33515	4.02502	3.64384	3.01112		0.595045	1.79228	1.27921	1.29714	0.426342
	Niben101Scf04331g09018		Chaperone protein htpG family protein LENGTH=823			1.40467	1.80336	2.0912	1.63065	1.56297		1.88426	3.01403	2.89738	2.20791	1.55616		0.479586	1.21067	0.806183	0.577263	-0.00680619
	Niben101Scf02824g03017		Chaperone protein htpG family protein LENGTH=780			0.191659	0.945439	0.904276	1.04685	0.962419		0.172552	0.142891	-0.267382	-0.671746	-1.19809		-0.0191076	-0.802548	-1.17166	-1.7186	-2.16051
	Niben101Scf04187g00037		Chaperone protein htpG family protein LENGTH=780			-0.215878	0.521921	0.611718	0.695922	0.54145		-0.209585	-0.322549	-0.937097	-1.27978	-1.54953		0.0062925	-0.84447	-1.54882	-1.97571	-2.09098
	*As defined in this study or in Hamel et al., 2024a
