## Supplementary material for "Molecular changes in agroinfiltrated leaves of *Nicotiana benthamiana* expressing suppressor of silencing P19 and coronavirus-like particles": Table S14

### Sheet: Legend
	Supporting information (Hamel et al., 2025)
	Molecular changes in agroinfiltrated leaves of Nicotiana benthamiana expressing suppressor of silencing P19 and coronavirus-like particles.
	Table S14. Oxylipin-related genes significantly regulated in P19 and CoVLP samples at various time points.
	Using non-infiltrated (NI) samples at 0 DPI as a control, pairwise comparisons were conducted for P19 and CoVLP samples harvested at various time points in days (D) post-infiltration. Pairwise comparisons between P19 and CoVLP samples were also conducted. From the resulting gene lists, oxylipin-related genes were extracted. To be considered significantly regulated, oxylipin-related genes had to f…

### Sheet: Oxylipin-related genes
	Niben	Attributed Gene Name*	Annotation	Function		P19 vs NI						CoVLP vs NI						CoVLP vs P19
						2D	3D	4D	5D	6D		2D	3D	4D	5D	6D		2D	3D	4D	5D	6D
	Niben101Scf03309g01011	NbPLA1	Phospholipase A1-II 1	PLAs (oxylipin synthesis)		0.15809	-0.501326	-0.233493	0.170648	-0.482923		-0.510387	-1.51029	1.74084	2.57518	2.76955		-0.668477	-1.00896	1.97433	2.40453	3.25247			< -7,0
	Niben101Scf01228g02012	NbPLA2	Phospholipase A1-II 1			0.0371797	-1.1349	-0.686964	-0.558326	-1.52371		-0.257491	-1.24786	2.81404	3.28226	3.21197		-0.294671	-0.112952	3.50101	3.84059	4.73568			-6,0 to -7,0
	Niben101Scf08921g02016		Phospholipase A1-II 1			1.08086	2.48054	3.12408	2.92365	3.78405		1.50365	3.63194	3.77083	3.43547	2.84602		0.422789	1.1514	0.646746	0.511817	-0.938031			-5,0 to -6,0
	Niben101Scf03238g01002		Phospholipase A2 family protein			2.04193	2.73388	3.34887	2.76042	3.16664		3.69742	5.00142	5.00306	4.66527	4.02049		1.65549	2.26754	1.6542	1.90485	0.853847			-4,0 to -5,0
	Niben101Scf06078g02033		Phospholipase A1-II 6			-2.16686	-2.77616	-2.64964	-2.58796	-3.55357		-2.18989	-4.14003	-4.13329	-3.3289	-2.62775		-0.0230342	-1.36387	-1.48365	-0.740939	0.925818			-3,0 to -4,0
	Niben101Scf03284g07001		Phospholipase A2 homolog 3			-0.777429	-1.41574	-0.748719	-0.89708	-1.74884		-0.398885	-1.69123	-1.71261	-1.83769	-2.60338		0.378544	-0.27549	-0.963895	-0.940608	-0.854537			-2,5 to -3,0
	Niben101Scf06277g00007	NbPAT1	Patatin-like protein 2			6.48309	8.3371	9.00209	8.34421	9.16249		6.985	9.71059	12.5869	12.9913	12.5986		0.501918	1.3735	3.58476	4.64714	3.43613			-2,5 to -2,0
	Niben101Scf15467g02029	NbPAT2	Patatin-like protein 2			-0.311369	6.04535	6.15759	4.82817	6.3273		4.05017	8.85504	8.54208	7.93652	6.67464		4.36153	2.80969	2.38449	3.10835	0.347341			-2,0 to -1,5
	Niben101Scf05813g09004	NbPAT3	Patatin-like protein 1			2.34769	5.34633	3.82917	2.75334	4.28358		1.67935	5.39227	6.09962	6.79661	7.21226		-0.668344	0.0459451	2.27045	4.04327	2.92868			-1,5 to -1,0
	Niben101Scf02849g07012	NbPAT4	Patatin-like protein 3			-1.20774	1.62053	1.60598	1.97881	2.02854		-1.11382	4.35609	6.28214	7.00897	7.4753		0.0939188	2.73556	4.67616	5.03016	5.44676			-1.0 to 1,0
	Niben101Scf15467g02004	NbPAT5	Patatin-like protein 2			0.650442	4.05519	5.12224	3.86421	3.89428		0.744361	5.12223	7.60929	8.0348	8.37883		0.0939188	1.06704	2.48705	4.1706	4.48455			1,0 to 1,5
	Niben101Scf07048g01012		Patatin-like protein 7			-1.58303	-1.64443	-2.15506	-2.15039	-2.74433		-1.4027	-2.09711	-2.68377	-3.59277	-3.6288		0.180336	-0.452685	-0.528711	-1.44238	-0.884471			1,5 to 2,0
	Niben101Scf07137g01012		Patatin-like protein 7			0.142472	-0.176941	-1.34383	-1.3519	-2.16615		0.486028	-1.1921	-2.73525	-2.77195	-3.65275		0.343556	-1.01516	-1.39143	-1.42005	-1.4866			2.0 to 2,5
	Niben101Scf12318g00007		Patatin-like protein 7			-1.227	-1.951	-2.84615	-3.14877	-3.78827		-1.18635	-2.43199	-4.33839	-5.4072	-6.1431		0.0406529	-0.480987	-1.49224	-2.25843	-2.35483			2,5 to 3,0
	Niben101Scf03952g00003	NbPLIP1	alpha/beta-Hydrolases superfamily protein			-1.90856	-1.14316	-3.51801	-3.32121	-2.89819		-2.23962	-1.78275	-0.927709	-0.425985	-0.274413		-0.331056	-0.639585	2.5903	2.89522	2.62378			3,0 to 4,0
	Niben101Scf01076g05026	NbPLIP2	alpha/beta-Hydrolases superfamily protein			-1.76813	0.249483	-0.715667	-0.092694	0.757512		-1.10595	-0.439896	1.73521	3.20708	3.48053		0.662182	-0.689379	2.45088	3.29977	2.72302			4,0 to 5,0
	Niben101Scf01623g13002	NbPLIP3	alpha/beta-Hydrolases superfamily protein			-1.05388	-0.367206	-1.23423	-1.07548	-0.294367		-0.906255	0.8939	1.15792	1.1468	1.22748		0.147626	1.26111	2.39215	2.22228	1.52185			5,0 to 6,0
	Niben101Scf02749g01001	NbLOX3a	lipoxygenase 3 LENGTH=919	13-LOXs (JA synthesis)		-2.60688	-2.33304	-1.79566	-1.85982	-1.87904		-2.79442	-1.2583	-0.953006	-0.726543	-0.635764		-0.187543	1.07474	0.842659	0.933276	0.943276			6,0 to 7,0
	Niben101Scf07767g02004	NbLOX3b	lipoxygenase 3 LENGTH=919			-2.38734	-2.29625	-2.08047	-1.50945	-1.74168		-2.44654	-2.89917	-2.00902	-2.05701	-1.76927		-0.0592049	-0.602916	0.0714501	-0.547563	-0.0275917			7,0 to 8,0
	Niben101Scf10535g00001	NbAOS2	Allene oxide synthase	AOSs (JA synthesis)		-2.26265	-2.98832	-3.24785	-3.13262	-3.32229		-2.14544	-2.16376	-1.42474	-1.03163	-1.37876		0.11721	0.824563	1.82311	2.10099	1.94353			> 8,0
	Niben101Scf07309g00004	NbAOS3	Allene oxide synthase			-1.29739	-1.76999	-2.0903	-1.90214	-2.33652		-1.2853	-1.94292	-2.35864	-2.12951	-2.2823		0.0120942	-0.172928	-0.268339	-0.227364	0.054221
	Niben101Scf13816g00005	NbAOC1	allene oxide cyclase 3 LENGTH=258	AOCs (JA synthesis)		-1.83655	-2.20239	-2.2624	-1.97688	-2.07681		-1.88091	-2.29159	-1.17464	-0.900165	-0.76082		-0.0443556	-0.0891972	1.08776	1.07671	1.31599
	Niben101Scf02772g02001	NbAOC2	allene oxide cyclase 3 LENGTH=258			-0.149744	-1.20489	-2.67765	-2.30634	-2.68262		-0.376625	-1.5649	-2.27165	-1.7979	-1.81851		-0.226881	-0.360009	0.405993	0.508448	0.864115
	Niben101Scf00779g06009	NbOPR1	12-oxophytodienoate reductase 1	OPRs (JA synthesis)		-0.56381	0.500408	0.626582	0.517023	1.03025		-0.412265	1.74919	2.51653	3.1941	3.42297		0.151545	1.24878	1.88995	2.67708	2.39272
	Niben101Scf00408g02001	NbOPR2	12-oxophytodienoate reductase 2			-1.25213	-1.30815	-0.723796	-0.541639	0.0292317		-1.1566	-0.643527	-0.158883	0.900244	2.07961		0.0955272	0.664622	0.564913	1.44188	2.05038
	Niben101Scf05804g03006	NbOPR3	12-oxophytodienoate reductase 3			-0.867876	-1.39696	-1.65062	-1.78354	-2.05121		-1.20187	-1.52422	-1.48207	-1.3974	-1.01479		-0.333991	-0.127262	0.168546	0.381677	1.03581
	Niben101Scf02467g01003	NbOPR4	12-oxophytodienoate reductase 3			-2.08953	-2.64108	-2.68063	-2.69667	-2.67081		-2.34574	-2.39243	-1.78208	-2.04801	-1.99834		-0.256215	0.248654	0.898548	0.648658	0.672471
	Niben101Scf00779g08010	NbOPR5	12-oxophytodienoate reductase 1			-0.467768	-1.07217	-1.69033	-1.61189	-1.88572		-0.748856	-2.64831	-3.35107	-3.23953	-2.24781		-0.281088	-1.57614	-1.66074	-1.62764	-0.36209
	Niben101Scf03854g02014		acyl-CoA oxidase 2 LENGTH=692	ACXs (β-oxidation)		3.08181	3.86088	2.95191	2.87367	3.06805		3.11264	5.01486	4.40541	4.66709	4.55667		0.030832	1.15397	1.4535	1.79342	1.48862
	Niben101Scf03510g03001		acyl-CoA oxidase 2 LENGTH=692			2.32404	2.31531	1.2891	1.02686	1.29825		2.46219	3.06356	2.71732	2.93379	3.06745		0.138144	0.748253	1.42822	1.90693	1.76921
	Niben101Scf01100g01006		3-ketoacyl-CoA thiolase			0.699755	1.77885	1.92818	1.43287	1.76908		0.496178	2.80159	3.06918	2.33506	1.32917		-0.203577	1.02274	1.141	0.902195	-0.439909
	Niben101Scf02929g06127		enoyl-CoA hydratase [Streptomyces sp. NRRL F-5527]			0.421742	1.18568	1.76886	1.68259	1.84871		0.00796695	1.22785	2.39539	3.14299	3.69883		-0.413775	0.0421725	0.626532	1.46041	1.85012
	Niben101Scf11064g00002		enoyl-CoA hydratase [Streptomyces sp. NRRL F-5527]			1.20587	1.35435	1.22625	1.27363	1.79901		0.944482	1.32211	2.15406	2.93807	3.37661		-0.261385	-0.032239	0.927806	1.66444	1.5776
	Niben101Scf03734g03002		Threonine dehydratase biosynthetic protein	Ile biosynthesis		-0.722236	-1.17111	-1.38541	-1.6116	-1.79384		-0.853218	-1.55503	-2.23412	-2.44621	-2.62292		-0.130982	-0.383921	-0.848705	-0.834618	-0.829081
	Niben101Scf02502g14004		Threonine dehydratase biosynthetic protein			-1.26688	-1.2739	-1.44206	-1.63337	-1.33746		-0.816594	-1.64084	-1.75581	-1.97937	-2.21174		0.45029	-0.366939	-0.313757	-0.345993	-0.87428
	Niben101Scf00682g04013	NbTD2	Threonine dehydratase biosynthetic protein			-1.82325	-2.27138	-1.74846	-1.2689	-0.882904		-2.4596	-2.77628	-1.49351	-1.86064	-1.94964		-0.63635	-0.504905	0.254951	-0.591732	-1.06674
	Niben101Scf02502g14001	NbTD1	L-threonine dehydratase			-0.494335	-1.00765	-1.31231	-1.29324	-1.78515		-0.653855	-1.57867	-1.96993	-2.25882	-2.21467		-0.15952	-0.571021	-0.657622	-0.965577	-0.429519
	Niben101Scf05584g01007	NbJAR4a	Indole-3-acetic acid-amido synthetase GH3.5	JA and Ile conjugation		-0.788171	-0.589537	-0.647112	-0.463869	-0.886287		-0.764783	-0.976438	-1.47133	-1.90643	-2.45177		0.0233882	-0.386901	-0.824213	-1.44257	-1.56548
	Niben101Scf00470g00001	NbJAR6a	Indole-3-acetic acid-amido synthetase GH3.5			-0.679785	-0.849094	-1.39745	-1.29983	-1.72047		-0.951549	-1.89127	-2.78666	-2.67036	-2.20015		-0.271764	-1.04218	-1.3892	-1.37053	-0.479679
	Niben101Scf08672g02003	NbMYC2a	Transcription factor MYC2	JA signaling		-2.45212	-2.6228	-2.65143	-2.18381	-2.07006		-2.83025	-3.38649	-2.7227	-2.84713	-2.15836		-0.378135	-0.763688	-0.0712682	-0.663315	-0.0883007
	Niben101Scf01434g03006	NbLOX1a	Linoleate 9S-lipoxygenase 6	9-LOXs (oxylipin synthesis)		0.0840781	0.453206	0.861347	1.19281	1.47007		0.174126	1.53849	3.41848	4.10739	4.71483		0.0900479	1.08528	2.55713	2.91459	3.24476
	Niben101Scf01073g01008	NbLOX1b	Linoleate 9S-lipoxygenase 1			-0.497407	-0.187044	-0.173472	0.0328057	0.409436		-0.591127	-0.131823	1.16487	2.14215	1.76247		-0.0937202	0.0552209	1.33834	2.09342	1.35304
	Niben101Scf01506g02001	NbLOX2a	Linoleate 9S-lipoxygenase 6			-0.312347	0.781794	1.29877	1.18396	2.06917		0.251686	2.40235	2.65716	2.32237	1.74269		0.564032	1.62056	1.35839	1.13841	-0.326482
	Niben101Scf08869g00002	NbLOX2b	Linoleate 9S-lipoxygenase 6			-0.452794	1.63371	0.385402	0.0431778	0.538375		-0.455767	2.45691	2.60885	1.77896	0.643271		-0.00297279	0.823199	2.22345	1.73579	0.104896
	Niben101Scf02688g02014		Linoleate 9S-lipoxygenase 6			-2.35275	-2.97973	-2.97602	-3.16545	-4.03358		-2.60283	-3.83804	-4.32404	-3.99138	-4.3469		-0.250086	-0.858309	-1.34802	-0.825933	-0.313321
	Niben101Scf04626g00009	NbDOX1	Alpha-dioxygenase 1	α-DOXs (oxylipin synthesis)		3.10902	5.73926	6.5535	6.50627	7.63713		3.68741	7.66082	9.24766	9.65761	9.6518		0.578389	1.92157	2.69416	3.15134	2.01467
	Niben101Scf07070g02002		Alpha-dioxygenase 1			-0.673252	-2.07916	-3.01982	-2.55561	-3.96374		-1.22211	-2.68174	-1.5205	-0.607824	-1.06936		-0.548862	-0.602579	1.49932	1.94778	2.89438
	Niben101Scf00313g08016	NbHPL	allene oxide synthase [Medicago truncatula]	13-HPLs (GLVs)		-3.07594	-2.74344	-3.83	-4.04664	-4.62832		-3.08118	-2.66655	-4.65251	-4.992	-5.06039		-0.0052383	0.0768855	-0.822512	-0.945365	-0.432068
	Niben101Scf01574g01003	NbCYP74c	allene oxide synthase LENGTH=518	DVEs or EASs (oxylipin synthesis)		2.74564	3.7907	5.01884	5.09338	5.31925		3.03366	3.9103	5.35086	6.22909	7.0296		0.288019	0.119594	0.332015	1.1357	1.71035
	Niben101Scf04787g02002	NbCYP74a	allene oxide synthase LENGTH=518			3.14855	6.5085	6.53209	5.39717	6.10906		4.15325	8.71925	9.47588	9.76534	9.37015		1.0047	2.21075	2.94379	4.36817	3.26109
	Niben101Scf07709g00001	NbCYP74b	allene oxide synthase LENGTH=518			2.7706	5.9958	5.6069	3.84679	4.56007		2.66885	7.6359	7.29115	6.64325	5.85454		-0.101749	1.64011	1.68425	2.79646	1.29447
	Niben101Scf05133g06002	NbEH1	Epoxide hydrolase 1	EHs (oxylipin synthesis)		3.59516	5.24918	6.24806	5.82802	6.30232		3.76234	6.91176	7.91502	7.57434	6.89541		0.167181	1.66257	1.66697	1.74632	0.593084
	Niben101Scf00640g04023	NbEH2	Epoxide hydrolase 2			6.08913	7.16046	7.7838	7.54495	7.95215		5.77276	8.31368	9.04249	8.77635	8.42178		-0.316367	1.15322	1.25868	1.2314	0.469625
	Niben101Scf06424g02024	NbKTI1	kunitz trypsin inhibitor 1 LENGTH=215	Protease inhibitors (oxylipin response)		4.36368	4.3151	4.19972	4.53332	5.33626		4.48387	4.15129	7.94975	9.99391	10.865		0.120184	-0.163804	3.75003	5.46058	5.52876
	Niben101Scf06825g00018	NbKTI2	Trypsin inhibitor			1.55619	2.72366	3.22093	4.31444	4.18306		2.98603	3.76375	7.66754	11.6887	13.1947		1.42984	1.04008	4.44661	7.37429	9.01166
	Niben101Scf06424g00003	NbKTI3	kunitz trypsin inhibitor 1 LENGTH=215			5.71241	6.99912	8.38197	9.99735	11.02		7.85154	8.49563	13.8514	15.8982	16.7369		2.13913	1.49651	5.4694	5.90083	5.71688
	Niben101Scf06424g01007	NbKTI4	kunitz trypsin inhibitor 1 LENGTH=215			1.26703	2.34186	2.76522	3.54383	5.16579		1.84592	4.25991	8.45857	9.70545	10.271		0.578888	1.91804	5.69335	6.16162	5.10518
	Niben101Scf02353g06039	NbKTI8	kunitz trypsin inhibitor 1 LENGTH=215			2.85573	2.53541	1.85688	1.73593	1.61456		2.63185	2.62441	2.26866	1.34908	-0.245881		-0.223888	0.088999	0.411779	-0.386845	-1.86044
	Niben101Scf01971g01006	NbKTI5	Kunitz-type inhibitor C [Solanum tuberosum]			-3.86015	-5.11836	-6.36758	-5.44343	-4.97178		-4.90945	-7.08643	-6.52857	-5.37968	-5.32343		-1.0493	-1.96807	-0.160991	0.0637541	-0.35165
	Niben101Scf08855g00008	NbKTI7	kunitz trypsin inhibitor 1 LENGTH=215			-1.80004	-1.77057	-3.35977	-2.66284	-4.13655		-1.93704	-4.05853	-5.44496	-5.98401	-7.28676		-0.137005	-2.28795	-2.08519	-3.32117	-3.15021
	Niben101Scf00294g00014	NbPI1	Proteinase inhibitor I-B			3.05031	3.29189	3.41959	4.18062	4.23731		3.49389	2.48063	6.99221	10.0153	11.0494		0.44358	-0.811262	3.57262	5.83463	6.81206
	Niben101Scf00294g01014	NbPI2	Proteinase inhibitor I-B			3.90201	4.50212	4.45007	7.51375	6.82799		5.27384	4.31447	9.03022	12.6426	13.9119		1.37182	-0.187653	4.58015	5.12884	7.0839
	Niben101Scf02405g03003	NbPI3	Proteinase inhibitor I-B			5.73372	4.59857	2.2899	4.71927	3.67461		5.80092	3.84912	7.8403	9.71997	10.5396		0.0671921	-0.749446	5.5504	5.0007	6.86501
	Niben101Scf09044g01003	NbPI4	Proteinase inhibitor I-A			5.53158	6.8862	5.88107	5.21326	5.71033		6.30106	6.58478	8.46105	10.2922	10.99		0.769477	-0.30142	2.57998	5.07892	5.27967
	Niben101Scf07757g00001	NbPI5	Proteinase inhibitor type-2			8.07072	9.59455	10.1049	9.45971	10.1465		8.15062	9.10058	12.0826	12.5258	13.2646		0.0799006	-0.493974	1.97768	3.06609	3.11807
	Niben101Scf00750g02005		Proteinase inhibitor 1			-3.94285	-4.48201	-4.65414	-4.27883	-4.91346		-4.08704	-5.58809	-5.19141	-4.52612	-4.96087		-0.144186	-1.10608	-0.537277	-0.247283	-0.0474085
	Niben101Scf00750g00005		Proteinase inhibitor I-B			-4.39538	-4.97642	-4.64851	-5.1333	-5.08244		-5.46323	-6.7845	-6.40524	-4.34092	-3.17272		-1.06786	-1.80808	-1.75673	0.792382	1.90972
	Niben101Scf09741g00010		Proteinase inhibitor			-4.57593	-5.64845	-5.2327	-5.34862	-5.28008		-5.9029	-6.78038	-5.93737	-3.84463	-2.90618		-1.32698	-1.13193	-0.704669	1.50399	2.3739
	Niben101Scf12045g06025	NbPR4a	Wound-induced protein			0.701459	2.09047	3.43626	3.56537	4.97284		1.2327	3.42749	5.52785	6.51002	6.48243		0.531238	1.33702	2.09159	2.94465	1.50959
	Niben101Scf00773g08003	NbPR4b (NbSAG20)	Wound-induced protein 1			2.1148	3.44814	3.64292	2.84215	3.74721		2.14954	4.68318	5.87409	6.06855	6.05404		0.0347468	1.23504	2.23117	3.22641	2.30683
	Niben101Scf01015g01002	NbPR4c	Wound-induced protein			6.28445	7.50878	7.73145	7.38606	7.85257		6.45718	7.36548	8.27468	8.99218	9.4632		0.172734	-0.143293	0.543224	1.60613	1.61063
	Niben101Scf03062g02017	NbPR4d	Wound-induced protein 1			2.23584	2.08872	1.21784	1.02556	1.303		1.95561	2.89606	3.50455	3.93638	3.97792		-0.280232	0.807347	2.28671	2.91081	2.67492
	Niben101Scf17290g01005	NbPDF1	Defensin-like protein 19	Defensins (oxylipin response)		3.72987	3.77149	4.3298	4.53857	5.39082		2.80594	3.98971	5.96861	8.40809	9.57522		-0.923934	0.218218	1.63882	3.86952	4.1844
	Niben101Scf15346g00009	NbPDF2	Defensin-like protein			-0.278944	2.38013	3.04447	3.27915	4.29089		0.812979	1.59336	3.0351	4.94854	6.27614		1.09192	-0.786763	-0.00937651	1.66939	1.98525
	Niben101Scf16258g02004	NbPDF3	Defensin J1-2			-0.403092	-1.30168	-1.14869	-1.07533	-0.6981		-0.698755	-1.54887	0.419973	1.73671	1.92854		-0.295663	-0.247185	1.56866	2.81204	2.62664
	Niben101Scf04082g01004	NbRNS1	Ribonuclease 1	OPDA-specific		0.140159	1.09117	1.42499	1.84302	2.02143		0.608639	1.89117	3.3115	4.27546	4.69504		0.46848	0.8	1.88651	2.43244	2.6736
	Niben101Scf09597g01002	NbRNS2	Ribonuclease 1			-0.0597753	1.1316	1.70124	2.02478	2.80402		0.459714	2.79735	4.72286	5.28312	5.64798		0.519489	1.66575	3.02162	3.25834	2.84396
	Niben101Scf05373g01004	NbZFP1	Zinc finger protein 1			0.0130509	0.902401	0.599512	1.50269	1.63129		-0.898244	2.38463	4.81668	5.72808	6.09959		-0.911295	1.48223	4.21717	4.2254	4.4683
	Niben101Scf10015g02003	NbZFP2	Zinc finger protein 1			3.69813	4.28545	4.05743	4.97601	5.89243		2.63061	5.24445	9.8249	10.8922	11.1754		-1.06752	0.958997	5.76747	5.91623	5.28298
	Niben101Scf05712g02003	NbPHO1;H10	Phosphate transporter PHO1 homolog 10			-2.19068	-1.83615	-2.14966	-1.4007	-0.46539		-2.2776	0.0394552	1.3581	2.23765	2.45455		-0.0869204	1.87561	3.50775	3.63835	2.91994
	*As defined in this study or in Hamel et al., 2024a							ACX: acyl-CoA oxidase
								AOC: allene oxide cyclase
								AOS: allene oxide synthase
								CYP74: cyt.450 family 74
								DES: divinyl ether synthase
								α-DOX: α-dioxygenase
								EAS: epoxide hydrolase
								EH: epoxide hydrolase
								HPL: hydroperoxide lyase
								JAR : jasmonate resistant
								9-/13-LOX: 9- or 13-lipoxygenase
								OPR: OPDA reductase
								PLA: phospholipase A
								TD: threonine deaminase
