## Supplementary material for "Molecular changes in agroinfiltrated leaves of *Nicotiana benthamiana* expressing suppressor of silencing P19 and coronavirus-like particles": Table S17

### Sheet: Legend
	Supporting information (Hamel et al., 2025)
	Molecular changes in agroinfiltrated leaves of Nicotiana benthamiana expressing suppressor of silencing P19 and coronavirus-like particles.
	Table S17. Lipid-related genes significantly regulated in P19 and CoVLP samples at various time points.
	Using non-infiltrated (NI) samples at 0 DPI as a control, pairwise comparisons were conducted for P19 and CoVLP samples harvested at various time points in days (D) post-infiltration. Pairwise comparisons between P19 and CoVLP samples were also conducted. From the resulting gene lists, lipid-related genes were extracted. To be considered significantly regulated, lipid-related genes had to fulfill…

### Sheet: Lipid-related genes
	Niben	Attributed Gene Name*	Annotation	Function		P19 vs NI						CoVLP vs NI						CoVLP vs P19
						2D	3D	4D	5D	6D		2D	3D	4D	5D	6D		2D	3D	4D	5D	6D
	Niben101Scf10067g02017	NbGPAT5	Glycerol-3-phosphate acyltransferase 5	GPATs (LPA synthesis)		5.22386	6.29617	6.66823	6.14812	6.64802		5.25748	8.24636	8.95985	9.13821	9.0379		0.0336135	1.95018	2.29162	2.99009	2.38988			< -7,0
	Niben101Scf01822g13004		Glycerol-3-phosphate acyltransferase, chloroplastic			-0.652707	-1.27485	-1.52253	-1.504	-2.29561		-0.723846	-1.76297	-2.84933	-2.50681	-2.3546		-0.0711383	-0.48812	-1.32681	-1.00281	-0.0589894			-6,0 to -7,0
	Niben101Scf02465g00004	NbPLDβ1	Phospholipase D A	PLDs (PA synthesis)		1.44278	3.00528	3.19404	2.89124	3.09566		1.71442	4.66218	4.61	4.12854	3.28832		0.27164	1.6569	1.41597	1.23729	0.192659			-5,0 to -6,0
	Niben101Scf16022g04010	NbPLDβ2	Phospholipase D A			1.13251	2.23624	2.35771	2.07409	2.19288		1.30748	3.44167	3.47875	2.98822	2.22002		0.17497	1.20543	1.12104	0.914127	0.0271335			-4,0 to -5,0
	Niben101Scf00652g01001		Phospholipase D p2			-1.43003	-1.64081	-2.55385	-2.7228	-2.62097		-1.51037	-1.95774	-2.70916	-2.68095	-2.58479		-0.0803353	-0.316925	-0.155307	0.0418535	0.0361775			-3,0 to -4,0
	Niben101Scf02221g00009	NbPLC2	phospholipase C 2 LENGTH=581	PLCs (PA synthesis)		-0.15946	0.598509	0.917559	0.977112	1.16789		-0.189715	0.905161	2.00091	2.51532	2.83953		-0.0302552	0.306653	1.08335	1.53821	1.67163			-2,5 to -3,0
	Niben101Scf00318g03011	NbPLC1	phospholipase C 2 LENGTH=581			0.175447	0.533524	0.828915	0.785323	0.807176		-0.377691	0.386368	0.947106	1.34848	2.42501		-0.553138	-0.147155	0.118191	0.563158	1.61784			-2,5 to -2,0
	Niben101Scf02665g07008	NbPLC3	Non-specific phospholipase C1			0.631268	0.499244	0.908859	1.01602	1.15562		0.620363	0.683472	1.42404	1.97088	2.13906		-0.0109042	0.184228	0.515182	0.954858	0.983445			-2,0 to -1,5
	Niben101Scf01163g04005	NbPLC4	Non-specific phospholipase C4			-0.842362	-1.55195	-1.8693	-2.04958	-2.43091		-0.421688	-1.04957	-1.48919	-3.02841	-5.81974		0.420674	0.502374	0.380113	-0.978829	-3.38884			-1,5 to -1,0
	Niben101Scf02155g00004	NbPLC5	Non-specific phospholipase C6			-1.33895	-1.8517	-1.80935	-1.85615	-2.64426		-1.53226	-2.30104	-3.79634	-3.65922	-3.92595		-0.193305	-0.449339	-1.98699	-1.80307	-1.28169			-1.0 to 1,0
	Niben101Scf02658g01007		Phospholipase C			2.46572	1.62427	0.916715	0.677041	-0.223461		2.25667	0.677027	-1.67636	-2.61989	-2.34965		-0.209058	-0.947244	-2.59308	-3.29693	-2.12619			1,0 to 1,5
	Niben101Scf06654g02004	NbDGK5	Diacylglycerol kinase 5	DGKs (PA synthesis)		0.333806	1.35403	1.82893	1.63623	2.39174		0.596918	2.7635	3.56794	3.42886	3.15609		0.263112	1.40947	1.73901	1.79263	0.76435			1,5 to 2,0
	Niben101Scf02167g00009	NbALA1a	Phospholipid-transporting ATPase 1	Flippases		0.301322	1.25963	1.68334	1.45648	1.55105		0.393762	2.47591	3.18405	2.84435	2.5034		0.0924397	1.21628	1.50071	1.38787	0.952349			2.0 to 2,5
	Niben101Scf21069g00002	NbALA1b	Phospholipid-transporting ATPase 1			-0.313975	1.22336	1.44659	0.894627	1.09281		0.0847988	2.05889	2.63921	2.41332	2.13076		0.398774	0.835531	1.19262	1.51869	1.03794			2,5 to 3,0
	Niben101Scf04191g04019	NbALA3a	Phospholipid-transporting ATPase 3			-0.143629	0.155373	0.482491	0.585847	0.635316		-0.202453	1.26186	2.0657	1.74962	1.50404		-0.0588246	1.10649	1.58321	1.16377	0.86872			3,0 to 4,0
	Niben101Scf08127g12002	NbALA9a	Phospholipid-transporting ATPase 10			2.25606	3.20695	3.49608	3.36796	3.32966		2.6511	4.22363	4.29172	3.56279	3.08715		0.395046	1.01668	0.795633	0.194833	-0.242516			4,0 to 5,0
	Niben101Scf00312g00004	NbALA9b	Phospholipid-transporting ATPase 10			1.6024	2.72981	3.08128	2.97587	2.75191		1.90391	3.39901	3.50568	3.17215	2.63138		0.301506	0.669199	0.424399	0.196281	-0.120533			5,0 to 6,0
	Niben101Scf03029g01010	NbALA10a	Phospholipid-transporting ATPase 10			1.47747	2.3546	2.17322	1.92986	2.00063		1.50466	3.3217	3.80598	3.62423	3.36085		0.0271927	0.967107	1.63276	1.69437	1.36022			6,0 to 7,0
	Niben101Scf00465g02013	NbALA10b	Phospholipid-transporting ATPase 10			1.58801	2.27501	2.53167	2.35643	2.50716		1.67839	3.40136	4.67968	4.78212	4.77917		0.0903765	1.12635	2.14801	2.42569	2.27201			7,0 to 8,0
	Niben101Scf02895g03001	NbALA6	Phospholipid-transporting ATPase 6			0	4.00489	7.97926	9.84919	10.963		0.744354	4.37433	6.72127	5.31119	3.40686		1.05571	0.369442	-1.25798	-4.538	-7.55616			> 8,0
	Niben101Scf02639g03015	NbALIS1	LEM3 (ligand-effect modulator 3) family protein	ALISs		-0.0670747	1.01789	1.39555	1.3305	1.71231		0.410733	2.46382	3.49184	3.19366	2.69332		0.477808	1.44593	2.09629	1.86316	0.981006
	Niben101Scf00819g08011	NbLURP1a	Protein LURP-one-related 14	Scramblases		0	3.2983	5.11875	5.34155	6.85048		0.744341	7.26659	10.7502	12.3814	12.1198		1.05571	3.96829	5.63141	7.03989	5.26929
	Niben101Scf00819g08010	NbLURP1b	Protein LURP-one-related 14			-1.24157	0.192186	0.576636	0.806867	1.40615		-1.32255	1.54422	3.5284	3.90915	3.90705		-0.0809865	1.35204	2.95176	3.10229	2.5009
	Niben101Scf05329g01014	NbLURP1c	Protein LURP-one-related 14			-2.34515	-0.955811	-0.690147	-0.761096	-0.321765		-1.34452	-0.1452	2.29246	2.25274	2.07892		1.00063	0.810611	2.98261	3.01384	2.40069
	Niben101Scf02430g12008	NbLURP1d	Protein LURP-one-related 15			-0.202749	0.82751	1.63678	1.35265	2.17909		0.447815	2.29066	4.31213	4.92259	5.12277		0.650564	1.46315	2.67534	3.56994	2.94367
	Niben101Scf02085g26009	NbLURP1e	Protein LURP-one-related 15			0.242803	0.924956	1.01622	0.574223	1.42665		0.312482	1.80392	2.59276	2.51941	2.17629		0.0696782	0.878968	1.57653	1.94519	0.749647
	Niben101Scf00717g00011	NbLURP1f	Protein LURP-one-related 11			-1.3686	0.0144364	-1.01258	-0.554953	0.168889		-0.281508	0.130018	0.824336	3.02808	3.36079		1.08709	0.115581	1.83691	3.58303	3.1919
	Niben101Scf02665g12003		Protein LURP-one-related 8				2.71277	3.27004	3.46018	3.41151		3.02148	2.68127	2.88115	3.30049	3.78327		0.0440993	-0.0315056	-0.388892	-0.159698	0.371767
	Niben101Scf06310g02005		Protein LURP-one-related 5				0.699821	1.30057	1.57327	2.08791		-0.264603	0.751228	1.90935	2.70512	3.24805		-0.570866	0.0514062	0.608783	1.13185	1.16014
	*As defined in this study or in Hamel et al., 2024a
