## Supplementary material for "Molecular changes in agroinfiltrated leaves of *Nicotiana benthamiana* expressing suppressor of silencing P19 and coronavirus-like particles": Table S18

### Sheet: Legend
	Supporting information (Hamel et al., 2025)
	Molecular changes in agroinfiltrated leaves of Nicotiana benthamiana expressing suppressor of silencing P19 and coronavirus-like particles.
	Table S18. RTqPCR primers used in this study.
	For each RTqPCR primer set used in this study, primer names, sequences, and target gene identification numbers are provided. Also indicated are target gene functions, predicted melting temperature (Tm), and amplicon size in base pairs (bp).

### Sheet: RTqPCR primers
	Gene function/pathway	Genes targeted	Gene model No	Primer names	Primer sequences (5' --- 3')	Tm (°C)	Amplicon size (bp)
	Reference genes	NbEF1-α	Niben101Scf34389g00002	EF1For	ACCAGATTAATGAGCCCAAGAG	60	199
				EF1Rev	AGAGCTTCGTGGTGCATCT	60
		NbACT1	Niben101Scf03493g00020	ACT1For	TATGGAAACATTGTGCTCAGTGGT	61	150
				ACT1Rev	TCCTCCAATCCAGACACTGTA	61
		NbUBQ1	Niben101Scf19214g00010	UBQ1For	CATCCAAATATCAACAGTAATGG	59	108
				UBQ1Rev	CAAAAGTGAGCAGATTGAAAGC	62
		NbSAND	Niben101Scf00063g06034	SANDFor	TCATCCGAGTTTTCCTCACC	63	161
				SANDRev	TGAGTAACCCAGCACAGCAG	63
		NbVATP	Niben101Scf02594g10014	VATPFor	CTGGTGTTTTGGGTATTTATGG	61	130
				VATPRev	GCAAGACCACAAGCAAGACC	64
		NbGAPDH1	Niben101Scf04905g04004	GAPDH1For	GCAATCAAGGAGGAATCAGAG	62	202
				GAPDH1Rev	TCAAATCAATCACACGAGAGC	62
	Recombinant genes	P19	Not applicable	P19For	AGATACGACAGGACGGAAGC	62	149
				P19Rev	GAAACGGTGATACTAACTCCTCG	62
		S	Not applicable	SARSFor	GAGCCCCAGATAATCACCAC	61	184
				SARSRev	TGCCAGAAATATCGCCGAGG	62
	Chp genes	NbLHCB1	Niben101Scf08088g04018	LHCB1For	GAGGTTGTTGACCCACTTTACC	62	165
				LHCB1Rev	GCCCTTTCCAGTTACGATAGC	62
		NbPrxQ1	Niben101Scf06385g02016	PrxQ1For	GAAGTACAGACTCCCATTTACCTTG	61	134
				PrxQ1Rev	GAACCACGCCATTTTTGTCAAGC	61
	Stress markers	NbPR1a/b	Niben101Scf01999g07002	PR1a/bFor	CTCATGGTCAATACGGCGAAAAC	60	194
			Niben101Scf00107g03008	PR1a/bRev	AACCCTAGCACATCCAACACG	62
		NbPR1e/f	Niben101Scf04053g02007	PR1e/fFor	GCCGCCTTCCCTCAAC	61	123 (e) and 126 (f)
			Niben101Scf04053g02006	PR1e/fRev	CACCACCTGAGTATAGTGTCC	61
		NbPR2a/b	Niben101Scf01001g00003	PR2a/bFor	GGATATTAGAGAATACCTACCCGC	62	172
			Niben101Scf01001g00005	PR2a/bRev	GCATAAGAAAGTGAGACATCGGC	61
		NbBiP1a	Niben101Scf08590g00005	BIP1aFor	GAAACAGCCTGGAGACTTACG	61	165
				BIP1aRev	CATAATCCTCCTTCTCAGCG	60
		NbLOX1a	Niben101Scf01434g03006	LOX1aFor	GATGAATGGTGATGAGAAATGG	62	102
				LOX1aRev	ATTCCCTTGCCAGTAAGTCC	61
		NbCYP74a/b	Niben101Scf04787g02002	CYP74a/bFor	GTAAATGGCTTTTTCCTCAGC	60	121
			Niben101Scf07709g00001	CYP74a/bRev	CTGTAATCACTTTTCACGAGACC	60
		NbCYP74c	Niben101Scf01574g01003	CYP74cFor	CCTGGTAAGAATCTGGTGGTG	62	140
				CYP74cRev	GATGTCGCCTTGGTTACTGAC	62
		NbEH1/2	Niben101Scf05133g06002	EH1/2For	CTTGTGGGGAAGGATTTTGGAG	61	110
			Niben101Scf00640g04023	EH1/2Rev	GGACCAGTGAGAAGGAAAGG	61
		NbPPO1/3	Niben101Scf00180g08002	PPO1/3For	TTTAGTGGTTGAAGGGATAGAGC	61	108
			Niben101Scf04384g02014	PPO1/3Rev	GCAAACTCAGCATTATTCGG	61
		NbBBE2	Niben101Scf00944g01001	BBE2For	GGAGGTCTGGAAGGATTATGG	62	117
				BBE2Rev	GAATGGGATAGCAGATGTTGC	62
		NbPDF1	Niben101Scf17290g01005	PDF1For	TCTCCTCTTGTGCTTCCTCC	62	145
				PDF1Rev	TGCTCCCTCTTTCTCTTTGC	62
		NbKTI1/2	Niben101Scf06424g02024	KTI1/2For	CTACATCTTGCCAGTGGTCC	61	251
			Niben101Scf06825g00018	KTI1/2Rev	TCGTTTCATCAAAGTCATCTAGC	61
		NbKTI3	Niben101Scf06424g00003	KTI3For	GAACCCTAACGAAAATATCATCC	60	144
				KTI3Rev	TCTACTCCACCAACTGTCACC	60
		NbKTI4	Niben101Scf06424g01007	KTI4For	GTGGGTCAGAAAATGGGAC	61	197
				KTI4Rev	CACAATCTTGAAAACTGGACG	61
		NbKTI5	Niben101Scf01971g01006	KTI5For	TCCAAACGGCGTATTCCAGC	62	152
			Niben101Scf01971g01005	KTI5Rev	GATTAACACAGAGTCGTGTCGTTGC	62
		NbKTI7	Niben101Scf08855g00008	KTI7For	GACTAAATGGAACTGGTGGAGG	61	120
				KTI7Rev	CTGGCATGAATCTTGTTGGAAGG	61
		NbPI2	Niben101Scf00294g01014	PI2For	GGTTGCTTTCTTGCTTCTTG	60	199
				PI2Rev	TCTGAAATCTTTTGTCACTGGAG	61
		NbPR4a	Niben101Scf12045g06025	PR4aFor	CCAAGATTCCTGTGGTAGATGC	61	103
				PR4aRev	CAAATCAAGCCCTCCATTTCTGC	61
		NbPR4b	Niben101Scf00773g08003	PR4bFor	CTTCCACTTCATCCCTAAGAGC	61	164
				PR4bRev	AACGGGTCACAATAAGCGAGG	62
	Nitrogen metabolism	NbNR1/2	Niben101Scf01735g00005	NR1/2For	CAGGTGGAACAGGGATAACTC	61	161
			Niben101Scf34590g00006	NR1/2Rev	CCTTTCTGGAATTTTCTCAGCCC	61
	Senescence	NbASN1/2	Niben101Scf00573g01003	ASN1/2For	CTCGGCTTATGAGAATCATGTACC	61	96
			Niben101Scf11860g00013	ASN1/2Rev	GCAGCACCAACTTCTACCATAG	61
	Sphingolipids	NbIPCS1/2	Niben101Scf01406g01001	IPCS1/2For	CGTAGTTGTGGCATGGTACAC	61	102
			Niben101Scf04368g00005	IPCS1/2Rev	GTCACTGGAAGCAACAAGGC	61
